# Integrative analysis of nanopore direct RNA sequencing data reveals a role of PUS7-dependent pseudouridylation in regulation of m^6^A and m^5^C modifications

**DOI:** 10.1101/2024.01.31.578250

**Authors:** Mohit Bansal, Anirban Kundu, Anamika Gupta, Jane Ding, Andrew Gibson, Sanjay Varma RudraRaju, Sunil Sudarshan, Han-Fei Ding

## Abstract

Understanding the interactions between different RNA modifications is essential for unraveling their biological functions. Here, we report NanoPsiPy, a computational pipeline that employs nanopore direct RNA sequencing to identify pseudouridine (Ψ) sites and quantify their levels at single-nucleotide resolution. We validated NanoPsiPy by transcriptome-wide profiling of PUS7-dependent Ψ sites in poly-A RNA and rRNA. NanoPsiPy leverages Ψ-induced U-to-C basecalling errors in nanopore sequencing data, allowing detection of both low and high stoichiometric Ψ sites. We identified 8,624 PUS7-dependent Ψ sites in 1,246 mRNAs encoding proteins associated with ribosome biogenesis, translation, and energy metabolism. Importantly, integrative analysis revealed that PUS7 knockdown increases global mRNA N^6^-methyladenosine (m^6^A) and 5-methylcytosine (m^5^C) levels, suggesting an antagonistic relationship between Ψ and these modifications. Our study underscores the potential of nanopore direct RNA sequencing in revealing the co-regulation of RNA modifications and the capacity of NanoPsiPy in analyzing pseudouridylation and its impact on other RNA modifications.
