## Supplemental Table 2 for "Integrative analysis of nanopore direct RNA sequencing data reveals a role of PUS7-dependent pseudouridylation in regulation of m^6^A and m^5^C modifications"

### Sheet: Table S2
Table legends
Table
Common Ψ sites identified in BE(2)-C and HeLa poly-A RNA
Header Information
Header	Description
chr	Chromosome of the gene that contains the Ψ modification.
position	Position of the Ψ modified in hg38.
BE2C_Direct_coverage	Number of reads for BE(2)-C shGFP replicates 1 and 2
BE2C_Direct_misC%	The percentage of the nucletides that are aligned to that specific position and called as "C" instead of a "U" in BE(2)-C
BE2C_Direct_C_reads	Number of reads when called as "C" instead of a "U" in BE(2)-C
BE2C_Direct_U_reads	Number of reads when called as "U" in BE(2)-C
HeLa_IVT_coverage	Number of reads for HeLa replicates 1 and 2
HeLa_IVT_misC	The percentage of the nucletides that are aligned to that specific position and called as "C" instead of a "U" in HeLa
HeLa_IVT_C_reads	Number of reads when called as "C" instead of a "U" in HeLa IVT
HeLa_IVT_T_reads	Number of reads when called as "U" in HeLa IVT
p_value	P-value for merged BE(2)-C vs HeLa IVT
Annotation	Annotation of the gene that contains the reported Ψ modification.
Kmer	the 5 mer surrounding the target nucleotide
chr	position	BE2C_Direct_coverage	BE2C_Direct_misC%	BE2C_Direct_C_reads	BE2C_Direct_U_reads	HeLa_IVT_coverage	HeLa_IVT_misC	HeLa_IVT_C_reads	HeLa_IVT_T_reads	p_value	Annotation	Kmer
chr1	100990360	187	16.5775	31	156	356	1.40449	5	351	0	DPH5	GAUUG
chr1	10417451	139	12.2302	17	122	202	0.990099	2	200	2.6e-05	PGD	GCUGG
chr1	11023448	99	12.1212	12	87	184	0.543478	1	183	3.5e-05	AL109811.3	GAUUG
chr1	116404673	838	21.599	181	657	443	4.51467	20	423	0	ATP1A1	UUUAU
chr1	1254957	141	18.4397	26	115	114	2.63158	3	111	0.000173	UBE2J2	UGUAG
chr1	150622412	243	23.4568	57	186	215	3.72093	8	207	0	ENSA	UGUAG
chr1	151168290	77	22.0779	17	60	199	6.03015	12	187	0.000233	SCNM1	CAUGA
chr1	151265180	333	10.2102	34	299	435	0.45977	2	433	0	PSMD4	GCUAA
chr1	151267374	453	20.3091	92	361	657	4.2618	28	629	0	PSMD4	CUUAG
chr1	151400052	734	12.1253	89	645	2451	1.67279	41	2410	0	PSMB4	CAUGC
chr1	151401869	952	31.0924	296	656	3371	6.58558	222	3149	0	PSMB4	UUUUA
chr1	153543672	587	15.3322	90	497	4602	8.30074	382	4220	0	S100A4	CUUCA
chr1	153543690	588	12.415	73	515	4641	6.98125	324	4317	4e-06	S100A4	UUUUU
chr1	153543691	588	10.2041	60	528	4652	6.36285	296	4356	0.000672	S100A4	UUUUU
chr1	153606948	40	20	8	32	537	1.67598	9	528	0	S100A16	GAUUU
chr1	153607365	33	18.1818	6	27	487	1.84805	9	478	1e-06	S100A16	UCUAG
chr1	153645392	190	18.4211	35	155	225	6.22222	14	211	0.000229	CHTOP	CUUAC
chr1	153665267	546	30.2198	165	381	780	19.6154	153	627	1.2e-05	ILF2	CAUUA
chr1	153976701	540	15.9259	86	454	1216	9.375	114	1102	9.4e-05	AL358472.6	AUUUC
chr1	1541792	220	14.0909	31	189	195	3.07692	6	189	0.000172	SSU72	CAUAC
chr1	154211931	28	28.5714	8	20	97	0	0	97	1e-06	C1orf43	GGUGA
chr1	154962360	344	14.8256	51	293	99	2.0202	2	97	0.001024	PYGO2	GAUGU
chr1	154988650	149	23.4899	35	114	154	10.3896	16	138	0.003811	FLAD1	CGUAG
chr1	155172838	273	15.3846	42	231	1881	7.17703	135	1746	7e-06	AL713999.2	CUUUG
chr1	156035986	58	24.1379	14	44	40	0	0	40	0.002194	UBQLN4	AGUAG
chr1	156137845	256	12.1094	31	225	674	3.11573	21	653	0	LMNA	AUUAA
chr1	156137856	235	18.2979	43	192	658	9.42249	62	596	0.000452	LMNA	UUUUG
chr1	156239798	162	36.4198	59	103	377	18.5676	70	307	1.4e-05	PMF1-BGLAP	CAUAC
chr1	156594049	236	20.339	48	188	847	10.7438	91	756	0.000152	NAXE	CCUAC
chr1	161214191	276	12.3188	34	242	436	1.83486	8	428	0	NDUFS2	GGUGA
chr1	201969879	448	11.3839	51	397	926	3.45572	32	894	0	TIMM17A	ACUUC
chr1	207794728	199	34.6734	69	130	220	10.9091	24	196	0	CD46	UUUAU
chr1	22092496	155	20.6452	32	123	33	0	0	33	0.009046	CDC42	UGUAG
chr1	228099046	959	11.4703	110	849	1018	4.0275	41	977	0	ARF1	AUUUA
chr1	228106734	211	13.7441	29	182	405	1.48148	6	399	0	MRPL55	CAUUG
chr1	235109510	396	11.8687	47	349	366	2.45902	9	357	1e-06	TOMM20	AUUAA
chr1	235109686	384	22.1354	85	299	357	2.2409	8	349	0	TOMM20	ACUUA
chr1	23694715	3510	11.9943	421	3089	6762	6.13724	415	6347	0	RPL11	UUUUG
chr1	241500439	177	26.5537	47	130	773	12.1604	94	679	2e-06	FH	UAUAG
chr1	244843050	99	45.4545	45	54	512	3.71094	19	493	0	COX20	UGUAG
chr1	25900617	1124	11.6548	131	993	497	3.01811	15	482	0	STMN1	CUUAC
chr1	25900642	1123	15.138	170	953	669	6.57698	44	625	0	STMN1	UUUUC
chr1	25900785	1098	19.6721	216	882	770	6.1039	47	723	0	STMN1	UUUUC
chr1	28769115	139	15.1079	21	118	154	4.54545	7	147	0.00408	YTHDF2	CUUAA
chr1	29147963	77	22.0779	17	60	58	0	0	58	0.000363	SRSF4	ACUUA
chr1	32228731	297	12.1212	36	261	674	2.52226	17	657	0	EIF3I	UUUUG
chr1	33014553	285	79.2982	226	59	754	4.11141	31	723	0	AK2	GUUCA
chr1	34855421	51	21.5686	11	40	563	1.06572	6	557	0	SMIM12	GAUGA
chr1	35603333	346	61.8497	214	132	1040	2.01923	21	1019	0	PSMB2	GUUCG
chr1	37809431	211	10.9005	23	188	74	0	0	74	0.006644	C1orf122	GAUUA
chr1	39026356	176	31.25	55	121	1647	7.16454	118	1529	0	NDUFS5	GUUCU
chr1	41012036	65	27.6923	18	47	129	6.20155	8	121	8.7e-05	CTPS1	CUUAC
chr1	42926727	43	25.5814	11	32	125	4.8	6	119	0.000313	SLC2A1	GUUCC
chr1	44777642	4746	12.8108	608	4138	8165	8.4752	692	7473	0	RPS8	GAUGU
chr1	44778587	5189	20.582	1068	4121	7796	5.45151	425	7371	0	RPS8	CUUCA
chr1	44778654	5185	14.7734	766	4419	7708	2.41308	186	7522	0	RPS8	UCUUA
chr1	46316647	1347	11.1359	150	1197	2746	5.24399	144	2602	0	UQCRH	UUUUG
chr1	51788228	54	29.6296	16	38	82	1.21951	1	81	4e-06	OSBPL9	GAUGC
chr1	6185970	86	38.3721	33	53	42	0	0	42	9e-06	AL031847.1	UGUAG
chr1	6186768	1907	14.4206	275	1632	3454	3.32947	115	3339	0	AL031847.1	CGUGA
chr1	6197653	1870	19.6791	368	1502	4009	9.42879	378	3631	0	AL031847.1	UUUUG
chr1	6199592	48	47.9167	23	25	1320	19.8485	262	1058	6e-06	RPL22	CUUUC
chr1	67412094	147	18.3673	27	120	188	7.97872	15	173	0.007292	SERBP1	CUUUA
chr1	67413059	362	17.6796	64	298	2233	6.71742	150	2083	0	SERBP1	UUUUA
chr1	67413067	362	20.442	74	288	2429	8.60436	209	2220	0	SERBP1	UUUAU
chr1	67413098	376	18.0851	68	308	2584	8.12693	210	2374	0	SERBP1	CAUUC
chr1	68126082	31	25.8065	8	23	122	3.27869	4	118	0.000149	WLS	AUUUG
chr1	70251102	92	19.5652	18	74	98	5.10204	5	93	0.004628	SRSF11	GAUUG
chr1	75794748	104	13.4615	14	90	713	1.96353	14	699	0	RABGGTB	UUUUG
chr1	7984943	694	16.2824	113	581	1756	7.23235	127	1629	0	PARK7	CUUAC
chr1	86863396	237	19.8312	47	190	1200	5.41667	65	1135	0	SELENOF	UUUUG
chr1	87345205	97	37.1134	36	61	248	14.5161	36	212	7e-06	LMO4	AUUUG
chr10	1017542	189	18.5185	35	154	229	1.74672	4	225	0	GTPBP4	UUUUG
chr10	104266140	509	32.8094	167	342	745	12.4832	93	652	0	GSTO1	GAUUA
chr10	119036022	129	23.2558	30	99	98	4.08163	4	94	0.000132	EIF3A	GAUUU
chr10	3112272	47	40.4255	19	28	184	1.08696	2	182	0	PFKP	GUUCG
chr10	3136752	91	17.5824	16	75	412	6.79612	28	384	0.001994	PFKP	CUUUC
chr10	46005107	164	12.8049	21	143	158	3.79747	6	152	0.006643	NCOA4	CAUUA
chr10	68632601	25	36	9	16	86	1.16279	1	85	1e-06	TET1	UGUAG
chr10	71816374	748	16.7112	125	623	1467	0.681663	10	1457	0	PSAP	GUUGC
chr10	71816662	1029	25.2672	260	769	573	5.06108	29	544	0	PSAP	UGUGC
chr10	71816664	1028	16.9261	174	854	572	0.699301	4	568	0	PSAP	GCUGU
chr10	71819612	539	11.3173	61	478	491	1.83299	9	482	0	PSAP	ACUCA
chr10	78035402	5555	26.9127	1495	4060	5392	2.89318	156	5236	0	RPS24	CUUCA
chr10	78035713	6692	18.2158	1219	5473	5885	4.09516	241	5644	0	RPS24	ACUUG
chr10	79354070	161	16.7702	27	134	277	5.05415	14	263	0.000101	PPIF	CAUGA
chr10	84152514	530	11.3208	60	470	733	5.04775	37	696	5.7e-05	GHITM	UUUUC
chr11	102396359	260	26.1538	68	192	88	6.81818	6	82	0.000232	TMEM123	UUUUA
chr11	103066547	334	10.7784	36	298	179	1.67598	3	176	0.000411	DCUN1D5	GUUAC
chr11	108142525	389	19.7943	77	312	390	9.48718	37	353	7.2e-05	ACAT1	AAUGU
chr11	130141947	136	26.4706	36	100	62	8.06452	5	57	0.005517	APLP2	CUUCA
chr11	16974804	4587	10.6824	490	4097	5802	1.13754	66	5736	0	PLEKHA7	CUUGA
chr11	16974811	4578	24.7488	1133	3445	5800	0.982759	57	5743	0	PLEKHA7	GCUAA
chr11	17075581	2365	15.4757	366	1999	7317	7.66708	561	6756	0	RPS13	UUUUG
chr11	17077177	2268	10.6261	241	2027	7253	4.46712	324	6929	0	RPS13	CUUCA
chr11	4138750	111	21.6216	24	87	446	4.26009	19	427	0	RRM1	UUUAC
chr11	46428635	2080	23.75	494	1586	3415	5.44656	186	3229	0	AMBRA1	UUUUG
chr11	46428908	2591	24.8553	644	1947	2197	14.5653	320	1877	0	AMBRA1	GAUUA
chr11	61446134	58	24.1379	14	44	198	6.56566	13	185	0.000332	AP003108.2	CGUUA
chr11	61796083	64	32.8125	21	43	277	12.9964	36	241	0.000269	FADS2	UAUUG
chr11	61796651	84	27.381	23	61	339	8.84956	30	309	1e-05	FADS2	UUUUU
chr11	61967324	1176	11.2245	132	1044	8117	8.13108	660	7457	0.000474	FTH1	GUUUA
chr11	62560434	2301	21.382	492	1809	5126	13.7339	704	4422	0	AP002990.1	AUUUA
chr11	65120668	1719	26.2944	452	1267	3105	13.1401	408	2697	0	FAU	AUUCU
chr11	65120736	2150	18.1395	390	1760	3264	7.50613	245	3019	0	FAU	CUUUG
chr11	65654307	25	32	8	17	52	5.76923	3	49	0.006289	RELA	GAUUC
chr11	65855434	2069	11.5998	240	1829	3148	1.55654	49	3099	0	CFL1	AAUUG
chr11	65891591	356	38.2022	136	220	187	1.06952	2	185	0	CCDC85B	ACUUG
chr11	66362757	15	26.6667	4	11	60	0	0	60	0.000523	SLC29A2	GAUUG
chr11	73873190	398	14.3216	57	341	401	0.74813	3	398	0	COA4	GAUUG
chr11	75400696	7838	17.5683	1377	6461	8016	3.92964	315	7701	0	RPS3	UUUGU
chr11	85634144	137	12.4088	17	120	394	3.04569	12	382	8.3e-05	TMEM126B	UAUUC
chr11	8682795	34	26.4706	9	25	3846	9.64639	371	3475	0.002733	RPL27A	UUUUU
chr11	8685745	3748	15.3949	577	3171	7996	4.71486	377	7619	0	RPL27A	CUUCA
chr11	88294127	117	11.1111	13	104	249	1.20482	3	246	5.2e-05	CTSC	GAUUG
chr11	88294135	115	12.1739	14	101	249	3.61446	9	240	0.003869	CTSC	GAUUA
chr12	106973447	56	46.4286	26	30	81	19.7531	16	65	0.001686	TMEM263	GUUUG
chr12	110719934	598	13.8796	83	515	193	1.03627	2	191	1e-06	PPP1CC	AUUCA
chr12	112406316	5868	18.9162	1110	4758	5133	1.69492	87	5046	0	RPL6	GCUAG
chr12	120196780	8555	27.668	2367	6188	8037	21.4881	1727	6310	0	RPLP0	CUUUG
chr12	120199131	8226	11.6946	962	7264	8175	6.54434	535	7640	0	RPLP0	GUUGC
chr12	120199451	8089	11.188	905	7184	8139	1.69554	138	8001	0	RPLP0	UGUGG
chr12	120199453	8087	11.7843	953	7134	8137	3.0601	249	7888	0	RPLP0	AUUGU
chr12	120440585	2985	11.2898	337	2648	3057	1.07949	33	3024	0	AL021546.1	UUUGG
chr12	122982890	391	36.5729	143	248	773	13.5834	105	668	0	ARL6IP4	AUUAA
chr12	130875948	2045	12.9584	265	1780	4761	7.28838	347	4414	0	RAN	CGUCA
chr12	130876111	2103	17.0233	358	1745	4882	4.64973	227	4655	0	RAN	CAUUG
chr12	130876115	2104	14.9715	315	1789	4886	2.29226	112	4774	0	RAN	GUUUG
chr12	130876171	2094	16.6189	348	1746	4886	3.66353	179	4707	0	RAN	UAUAA
chr12	15889959	308	11.3636	35	273	654	0.764526	5	649	0	STRAP	AAUUG
chr12	21635479	3895	13.9923	545	3350	6464	3.79022	245	6219	0	AC010197.2	UUUUC
chr12	21642025	2903	11.4709	333	2570	5573	4.73713	264	5309	0	AC010197.2	CUUAU
chr12	2803909	459	32.6797	150	309	488	1.22951	6	482	0	FKBP4	GUUCC
chr12	48145803	306	18.6275	57	249	220	5.45455	12	208	1.8e-05	PFKM	CAUUA
chr12	48830103	149	11.4094	17	132	139	2.15827	3	136	0.004315	DDX23	ACUUG
chr12	49127879	5713	28.4439	1625	4088	7747	14.7412	1142	6605	0	TUBA1B	CUUUC
chr12	49758757	401	17.4564	70	331	599	7.84641	47	552	6e-06	TMBIM6	UUUUC
chr12	50120313	361	11.9114	43	318	757	2.11361	16	741	0	COX14	GUUGA
chr12	51243398	250	22.4	56	194	342	8.77193	30	312	6e-06	DAZAP2	UUUUU
chr12	53042174	631	15.5309	98	533	302	5.29801	16	286	1.3e-05	EIF4B	UUUUG
chr12	53295582	931	25.6713	239	692	1298	9.47612	123	1175	0	PFDN5	AUUAA
chr12	53299336	1370	24.8905	341	1029	1470	3.19728	47	1423	0	PFDN5	GCUAA
chr12	53299420	1342	40.5365	544	798	1428	10.9244	156	1272	0	PFDN5	UUUAA
chr12	53443441	86	32.5581	28	58	360	1.66667	6	354	0	PRR13	GUUCC
chr12	53669309	1338	11.8087	158	1180	2676	5.90433	158	2518	0	ATP5MC2	CUUAC
chr12	54284809	1955	42.3529	828	1127	2312	8.69377	201	2111	0	HNRNPA1	UUUUU
chr12	54284840	1977	19.2716	381	1596	2322	7.49354	174	2148	0	HNRNPA1	UGUAA
chr12	54285233	903	23.9203	216	687	838	6.20525	52	786	0	HNRNPA1	AUUUA
chr12	55725821	1080	15.1852	164	916	1099	6.91538	76	1023	0	CD63	CUUUU
chr12	56113764	125	17.6	22	103	345	0.869565	3	342	0	PA2G4	GAUUG
chr12	56638315	3274	25.9316	849	2425	5134	15.6019	801	4333	0	ATP5F1B	CUUUG
chr12	56643497	2246	13.0009	292	1954	2902	6.8918	200	2702	0	ATP5F1B	GUUUG
chr12	56644885	1900	16	304	1596	2340	8.4188	197	2143	0	ATP5F1B	GAUUC
chr12	56664334	531	13.7476	73	458	984	7.52033	74	910	0.000136	PTGES3	UUUUU
chr12	6492179	638	24.6082	157	481	1418	3.24401	46	1372	0	MRPL51	UUUCU
chr12	6492187	665	32.6316	217	448	1440	7.91667	114	1326	0	MRPL51	CUUUG
chr12	68660176	217	19.8157	43	174	168	5.95238	10	158	0.000166	RAP1B	CAUGU
chr12	69601391	631	12.8368	81	550	849	2.00236	17	832	0	CCT2	UAUUA
chr12	69601466	627	21.0526	132	495	715	2.37762	17	698	0	CCT2	UUUAA
chr12	6965512	1141	19.7195	225	916	1304	13.3436	174	1130	2.7e-05	PHB2	UUUUC
chr12	6965539	1143	10.5862	121	1022	1305	4.52107	59	1246	0	PHB2	GAUUA
chr12	95866023	553	15.9132	88	465	993	5.03525	50	943	0	SNRPF	UAUAU
chr12	98601560	1731	13.056	226	1505	2704	8.35799	226	2478	1e-06	SLC25A3	GCUUG
chr12	98601597	1729	16.0787	278	1451	2688	4.57589	123	2565	0	SLC25A3	UUUUA
chr12	98601659	1722	41.8699	721	1001	2665	18.7617	500	2165	0	SLC25A3	CUUAA
chr13	110639803	60	15	9	51	61	0	0	61	0.005148	NAXD	GAUUC
chr13	24426505	15	40	6	9	40	0	0	40	0.000175	PARP4	GUUCA
chr13	45337210	5037	18.3244	923	4114	4126	6.0349	249	3877	0	TPT1	UGUAG
chr13	45337308	5018	11.8175	593	4425	4097	1.78179	73	4024	0	TPT1	ACUUA
chr13	45338688	4957	15.5336	770	4187	4041	8.66122	350	3691	0	TPT1	CUUUA
chr13	49660860	425	24.7059	105	320	381	2.3622	9	372	0	EBPL	UAUUG
chr14	102081087	1719	36.4747	627	1092	557	18.1329	101	456	0	HSP90AA1	CAUUC
chr14	103912631	1842	37.9479	699	1143	1324	3.39879	45	1279	0	ATP5MPL	CGUCA
chr14	20457349	615	13.9837	86	529	439	7.97267	35	404	0.003501	APEX1	UUUUG
chr14	23034827	484	15.2893	74	410	738	6.63957	49	689	1e-06	PSMB5	UUUUC
chr14	34434245	279	24.3728	68	211	332	2.40964	8	324	0	EGLN3	UUUUU
chr14	49618833	564	35.1064	198	366	1162	5.67986	66	1096	0	RPL36AL	UUUUG
chr14	69380270	825	46.6667	385	440	1046	4.87572	51	995	0	ERH	GUUCC
chr14	69771906	127	22.0472	28	99	187	5.88235	11	176	4.3e-05	SRSF5	UUUUC
chr14	77708135	1199	11.7598	141	1058	2421	3.38703	82	2339	0	SLIRP	GGUGC
chr14	77715789	1371	13.7126	188	1183	2498	3.52282	88	2410	0	SLIRP	UUUCA
chr15	43695813	89	15.7303	14	75	111	0	0	111	5e-05	CKMT1A	GUUGU
chr15	48341582	655	12.8244	84	571	587	2.21465	13	574	0	DUT	GUUCA
chr15	64155876	1341	17.1514	230	1111	1952	12.2951	240	1712	0.000112	PPIB	UGUAA
chr15	64687681	144	24.3056	35	109	69	4.34783	3	66	0.000754	OAZ2	UUUCU
chr15	69455500	7812	26.2033	2047	5765	7791	11.4619	893	6898	0	RPLP1	UUUUG
chr15	69455515	7243	31.382	2273	4970	7522	23.2252	1747	5775	0	RPLP1	UUUUA
chr15	72199475	2668	13.9805	373	2295	3337	2.21756	74	3263	0	PKM	UCUAG
chr15	72344047	144	33.3333	48	96	113	2.65487	3	110	0	AC009690.1	UGUAG
chr15	74955549	203	16.2562	33	170	148	0.675676	1	147	3e-06	RPP25	AUUAA
chr15	74955682	192	10.9375	21	171	137	0	0	137	0.000162	RPP25	GAUUC
chr15	75339706	187	12.8342	24	163	290	3.7931	11	279	0.000436	COMMD4	AAUAG
chr15	75639278	276	34.4203	95	181	467	18.8437	88	379	3e-06	IMP3	CUUUA
chr15	75639325	274	16.4234	45	229	474	9.70464	46	428	0.009536	IMP3	CUUUG
chr15	76949614	517	38.4913	199	318	266	10.5263	28	238	0	RCN2	AUUUA
chr15	78546641	637	36.2637	231	406	931	22.986	214	717	0	PSMA4	CUUUA
chr15	78549059	714	10.6443	76	638	741	1.07962	8	733	0	PSMA4	AUUAC
chr15	78549063	714	25.6303	183	531	741	2.2942	17	724	0	PSMA4	CAUAC
chr15	78549166	693	27.5613	191	502	711	6.04782	43	668	0	PSMA4	UUUUU
chr15	84687683	436	16.7431	73	363	412	8.73786	36	376	0.000729	SEC11A	UUUUU
chr16	11837727	503	23.2604	117	386	131	10.687	14	117	0.002329	RSL1D1	ACUCA
chr16	1962092	8527	12.3725	1055	7472	8024	9.30957	747	7277	0	RPS2	UUUUA
chr16	2040026	240	18.75	45	195	192	2.60417	5	187	0	NTHL1	AAUGG
chr16	23581077	1019	15.7017	160	859	985	4.8731	48	937	0	NDUFAB1	GAUUC
chr16	28842852	717	24.6862	177	540	1120	5	56	1064	0	TUFM	CAUUU
chr16	30424267	235	11.9149	28	207	370	2.43243	9	361	5e-06	DCTPP1	CAUUC
chr16	57242	177	15.8192	28	149	545	7.88991	43	502	0.00336	SNRNP25	CGUUG
chr16	87830064	426	10.0939	43	383	1115	4.30493	48	1067	2.8e-05	SLC7A5	UUUUU
chr16	88715773	14	28.5714	4	10	51	0	0	51	0.000924	PIEZO1	AUUAU
chr16	89563304	300	35.6667	107	193	1107	3.1617	35	1072	0	RPL13	ACUUG
chr16	89563318	300	11.6667	35	265	1102	3.0853	34	1068	0	RPL13	UUUUU
chr17	12992681	64	31.25	20	44	156	10.2564	16	140	0.000292	ELAC2	UGUGC
chr17	17185372	57	28.0702	16	41	35	2.85714	1	34	0.005988	MPRIP	GCUAG
chr17	18107480	29	17.2414	5	24	97	2.06186	2	95	0.007603	DRG2	UGUAG
chr17	28347348	62	16.129	10	52	204	3.43137	7	197	0.001026	POLDIP2	GAUUG
chr17	28553516	108	16.6667	18	90	106	4.71698	5	101	0.009289	AC005726.1	CAUUU
chr17	31863181	52	19.2308	10	42	120	2.5	3	117	0.000468	UTP6	UUUAU
chr17	32369902	148	13.5135	20	128	315	1.5873	5	310	0	ZNF207	AUUUA
chr17	3714933	100	19	19	81	371	5.39084	20	351	2.9e-05	ITGAE	UUUUU
chr17	39201278	5858	17.4462	1022	4836	8045	1.62834	131	7914	0	RPL19	GUUAG
chr17	39204702	6380	11.5831	739	5641	7417	7.1053	527	6890	0	RPL19	CAUUA
chr17	40295391	80	43.75	35	45	154	1.94805	3	151	0	CDC6	GUUCA
chr17	41822989	382	13.089	50	332	76	0	0	76	0.001688	FKBP10	UGUAG
chr17	41823112	373	28.1501	105	268	75	0	0	75	0	FKBP10	GAUUU
chr17	42842383	118	20.339	24	94	145	2.75862	4	141	1.1e-05	PSME3	UGUAG
chr17	43014640	331	16.0121	53	278	125	5.6	7	118	0.005457	VAT1	CUUUG
chr17	44850983	268	11.194	30	238	223	2.69058	6	217	0.000614	EFTUD2	GAUUU
chr17	48895728	741	28.61	212	529	2306	16.6088	383	1923	0	ATP5MC1	UUUUC
chr17	49404657	62	22.5806	14	48	211	2.36967	5	206	0	PHB	GAUGG
chr17	49406772	885	17.7401	157	728	1627	4.85556	79	1548	0	PHB	AUUUG
chr17	4944900	88	26.1364	23	65	213	0.938967	2	211	0	RNF167	GUUCU
chr17	51155713	1590	11.6981	186	1404	2201	6.95139	153	2048	1e-06	NME1	UCUUG
chr17	51171668	4151	13.6353	566	3585	5314	5.38201	286	5028	0	NME1-NME2	CAUUC
chr17	51171678	4142	16.9483	702	3440	5301	2.24486	119	5182	0	NME1-NME2	ACUUA
chr17	51171705	3991	15.3596	613	3378	5178	3.18656	165	5013	0	NME1-NME2	UUUUA
chr17	51171706	3991	16.0611	641	3350	5175	3.65217	189	4986	0	NME1-NME2	UUUAU
chr17	51171732	3572	24.4961	875	2697	4940	9.1498	452	4488	0	NME1-NME2	CUUUU
chr17	58004053	224	13.3929	30	194	257	4.28016	11	246	0.000658	AC015813.2	GAUUA
chr17	58346221	310	24.5161	76	234	241	9.95851	24	217	1.8e-05	AC004687.2	CUUUG
chr17	59697756	157	27.3885	43	114	252	3.57143	9	243	0	PTRH2	ACUUA
chr17	64499733	659	15.6297	103	556	1084	4.7048	51	1033	0	DDX5	UUUUU
chr17	64500095	589	23.7691	140	449	1022	6.94716	71	951	0	DDX5	UUUUA
chr17	74209223	4723	17.2983	817	3906	8121	8.96441	728	7393	0	RPL38	GUUUA
chr17	74209249	4736	14.8438	703	4033	8115	8.17006	663	7452	0	RPL38	UUUAC
chr17	7575131	850	10.2353	87	763	2351	2.12675	50	2301	0	EIF4A1	GAUUG
chr17	7578599	1364	16.2023	221	1143	2649	10.9853	291	2358	3e-06	EIF4A1	CUUUG
chr17	7578824	652	17.638	115	537	747	10.174	76	671	6.9e-05	EIF4A1	AUUUG
chr17	75794014	55	36.3636	20	35	70	0	0	70	0	UNK	CAUCU
chr17	81241043	462	10.8225	50	412	537	2.97952	16	521	1e-06	NDUFAF8	UCUGC
chr18	3256189	183	14.7541	27	156	793	1.51324	12	781	0	MYL12A	GUUAU
chr18	46086442	895	11.9553	107	788	1392	5.96264	83	1309	1e-06	ATP5F1A	CGUUG
chr19	10391186	271	16.9742	46	225	537	1.48976	8	529	0	CDC37	UGUGU
chr19	12730727	404	12.8713	52	352	620	1.93548	12	608	0	TRIR	UCUCU
chr19	12944031	561	17.1123	96	465	758	1.31926	10	748	0	CALR	GAUUU
chr19	1438891	3070	19.316	593	2477	8021	8.40294	674	7347	0	RPS15	CCUAG
chr19	14408878	347	24.7839	86	261	569	17.3989	99	470	0.008901	DDX39A	CUUUC
chr19	1598082	1834	44.2203	811	1023	2208	16.5761	366	1842	0	AC005943.1	UUUAA
chr19	16102622	306	13.0719	40	266	239	1.67364	4	235	3e-06	TPM4	GUUAA
chr19	2813509	140	20	28	112	202	4.9505	10	192	2.9e-05	THOP1	UGUUG
chr19	29207492	651	11.2135	73	578	1005	1.89055	19	986	0	UQCRFS1	ACUUA
chr19	29207519	651	14.5929	95	556	1010	8.61386	87	923	0.000193	UQCRFS1	CUUUC
chr19	34400269	601	32.1131	193	408	711	18.8467	134	577	0	AC092073.1	UUUUC
chr19	35279516	222	39.1892	87	135	40	0	0	40	3e-06	USF2	UCUAG
chr19	40378040	301	41.5282	125	176	131	1.52672	2	129	0	PLD3	GCUGG
chr19	44903361	230	13.913	32	198	328	1.52439	5	323	0	TOMM40	GAUUC
chr19	44903636	220	11.3636	25	195	336	1.4881	5	331	1e-06	TOMM40	CAUUU
chr19	44903639	219	21.0046	46	173	334	5.68862	19	315	0	TOMM40	UUUAC
chr19	47045932	358	30.7263	110	248	357	5.04202	18	339	0	TMEM160	CAUUA
chr19	48453149	78	33.3333	26	52	121	0.826446	1	120	0	GRWD1	GAUUC
chr19	48615358	4570	11.8381	541	4029	5763	0.659379	38	5725	0	RPL18	ACUCU
chr19	49491457	6786	14.412	978	5808	7384	0.812568	60	7324	0	RPL13A	GUUGG
chr19	49499535	8202	12.6067	1034	7168	5774	6.75442	390	5384	0	RPS11	CGUCA
chr19	5678431	340	13.2353	45	295	576	0.694444	4	572	0	MICOS13	ACUUC
chr19	5678450	419	18.3771	77	342	616	11.2013	69	547	0.001554	MICOS13	CUUGC
chr19	647818	192	11.4583	22	170	111	0.900901	1	110	0.001821	RNF126	GUUUG
chr19	8311396	624	21.3141	133	491	718	7.10306	51	667	0	AC010323.1	UUUUA
chr19	8488868	242	15.2893	37	205	279	4.6595	13	266	7.5e-05	HNRNPM	UUUUA
chr19	8488911	243	11.1111	27	216	281	2.84698	8	273	0.000314	HNRNPM	GUUAA
chr19	8488919	243	32.5103	79	164	280	11.0714	31	249	0	HNRNPM	UUUUA
chr19	8488991	244	36.8852	90	154	288	4.51389	13	275	0	HNRNPM	UUUUU
chr19	8488993	244	66.3934	162	82	288	20.1389	58	230	0	HNRNPM	UUUAA
chr19	8489050	241	38.5892	93	148	285	14.7368	42	243	0	HNRNPM	UUUUU
chr2	127847170	35	20	7	28	83	0	0	83	0.000161	POLR2D	GAUUU
chr2	130190702	1011	28.6845	290	721	689	16.9811	117	572	0	MZT2B	CUUUC
chr2	15630911	460	29.1304	134	326	319	13.1661	42	277	0	DDX1	UUUAC
chr2	175178167	1499	12.942	194	1305	3705	5.18219	192	3513	0	ATP5MC3	CAUUU
chr2	177219621	242	42.1488	102	140	263	3.04183	8	255	0	HNRNPA3	AUUAA
chr2	197486726	1701	63.6096	1082	619	1627	2.1512	35	1592	0	HSPD1	GUUAA
chr2	197487051	1659	15.009	249	1410	1652	10.3511	171	1481	7.1e-05	HSPD1	UGUUC
chr2	20037564	264	19.3182	51	213	945	2.6455	25	920	0	LAPTM4A	GUUCA
chr2	200823493	318	14.4654	46	272	315	6.34921	20	295	0.001324	BZW1	UUUUA
chr2	201085563	739	30.5819	226	513	510	1.17647	6	504	0	NDUFB3	UGUAG
chr2	203190908	883	10.1925	90	793	1157	2.50648	29	1128	0	NBEAL1	GGUGA
chr2	216499390	8084	23.4043	1892	6192	8065	1.23993	100	7965	0	RPL37A	UCUGU
chr2	216499392	7935	15.9546	1266	6669	8040	1.25622	101	7939	0	RPL37A	UGUGG
chr2	218272788	220	11.3636	25	195	416	3.60577	15	401	0.000251	PNKD	UAUUG
chr2	219250952	29	27.5862	8	21	412	9.2233	38	374	0.004912	TUBA4A	AAUGU
chr2	231170710	177	27.6836	49	128	66	9.09091	6	60	0.003634	PSMD1	AUUAA
chr2	231454807	542	14.3911	78	464	158	1.26582	2	156	1e-05	NCL	UUUUA
chr2	231454900	634	13.8801	88	546	165	3.0303	5	160	0.000188	NCL	GUUUG
chr2	231455020	1176	33.9286	399	777	687	5.82242	40	647	0	NCL	UUUUG
chr2	231455050	1168	16.3527	191	977	682	1.17302	8	674	0	NCL	GUUAA
chr2	231455097	1155	13.8528	160	995	676	1.77515	12	664	0	NCL	AUUCC
chr2	240130968	546	31.5018	172	374	617	11.6694	72	545	0	COPS9	UUUAA
chr2	27326828	66	71.2121	47	19	50	8	4	46	0	GTF3C2	GUUCG
chr2	27779654	476	12.8151	61	415	839	1.54946	13	826	0	MRPL33	CAUAU
chr2	27779656	472	17.5847	83	389	839	6.67461	56	783	0	MRPL33	UAUUA
chr2	28800822	214	38.3178	82	132	53	1.88679	1	52	1e-06	PPP1CB	UUUUG
chr2	3576620	6298	17.3706	1094	5204	8139	9.50977	774	7365	0	RPS7	CUUUA
chr2	3576627	6298	12.7501	803	5495	8134	4.92992	401	7733	0	RPS7	GCUCA
chr2	47160323	4392	10.5419	463	3929	2688	5.46875	147	2541	0	AC073283.3	UUUUU
chr2	54972477	280	13.2143	37	243	194	0.515464	1	193	1e-06	RTN4	UCUAG
chr2	55235513	3688	19.6041	723	2965	7917	10.9259	865	7052	0	RPS27A	CUUUG
chr2	61478218	173	15.6069	27	146	177	5.64972	10	167	0.004301	XPO1	UUUUA
chr2	63599257	312	13.4615	42	270	690	1.5942	11	679	0	MDH1	GCUUG
chr2	70089044	318	19.4969	62	256	1946	7.60534	148	1798	0	PCBP1	UUUUG
chr2	73252776	725	12.1379	88	637	1541	0.778715	12	1529	0	CCT7	UGUAG
chr2	86144138	132	30.303	40	92	291	7.21649	21	270	0	IMMT	GUUAA
chr2	9584978	793	24.5902	195	598	822	2.55474	21	801	0	YWHAQ	GUUCU
chr2	96271407	64	45.3125	29	35	299	6.68896	20	279	0	CIAO1	UUUAC
chr2	97646104	938	18.4435	173	765	2120	3.20755	68	2052	0	COX5B	CUUCG
chr20	17601039	396	15.9091	63	333	959	8.0292	77	882	2.3e-05	DSTN	UUUUU
chr20	17607195	451	15.0776	68	383	1024	6.73828	69	955	1e-06	DSTN	UCUUG
chr20	17607887	432	17.8241	77	355	790	6.20253	49	741	0	DSTN	CUUUG
chr20	31606482	145	15.1724	22	123	287	2.78746	8	279	5e-06	ID1	UUUUG
chr20	34280675	676	13.3136	90	586	230	3.91304	9	221	0.000131	AHCY	ACUUA
chr20	35542868	225	10.2222	23	202	317	2.83912	9	308	0.000653	ERGIC3	GAUGU
chr20	59028814	2683	10.287	276	2407	7438	2.23178	166	7272	0	ATP5F1E	CAUUU
chr20	59033746	156	24.359	38	118	477	6.7086	32	445	0	PRELID3B	UUUUG
chr20	59034281	131	22.1374	29	102	469	9.16844	43	426	0.000102	PRELID3B	CAUUA
chr20	62387905	8068	14.5637	1175	6893	7972	6.39739	510	7462	0	RPS21	AUUCG
chr21	29056461	994	18.4105	183	811	1339	7.69231	103	1236	0	CCT8	UUUUU
chr22	21644245	130	31.5385	41	89	706	13.0312	92	614	0	SDF2L1	CUUUG
chr22	24571980	508	29.7244	151	357	1397	16.1059	225	1172	0	AP000356.5	UUUUC
chr22	24572008	492	10.7724	53	439	1389	4.17567	58	1331	0	AP000356.5	UUUUU
chr22	30576964	197	18.2741	36	161	288	9.02778	26	262	0.004282	PES 1.00	GAUGG
chr22	35424407	154	51.2987	79	75	272	2.20588	6	266	0	MCM5	UGUAG
chr22	37877832	699	19.7425	138	561	710	2.39437	17	693	0	EIF3L	CUUUU
chr22	39313222	5164	16.3246	843	4321	6567	7.85747	516	6051	0	RPL3	CUUCC
chr22	39314182	5137	21.1602	1087	4050	6655	11.5101	766	5889	0	RPL3	CUUAU
chr22	39521426	924	13.3117	123	801	410	6.34146	26	384	0.000278	ATF4	GAUUC
chr22	39529224	442	25.1131	111	331	470	5.10638	24	446	0	RPS19BP1	GUUUG
chr22	40770636	91	10.989	10	81	100	1	1	99	0.008082	SLC25A17	GAUUU
chr22	40824900	146	30.137	44	102	99	0	0	99	0	ST13	GUUCU
chr22	42512681	184	14.1304	26	158	360	1.38889	5	355	0	RRP7A	ACUUG
chr22	42512696	184	11.413	21	163	361	2.21607	8	353	1.5e-05	RRP7A	CGUGC
chr22	45729539	268	10.8209	29	239	650	1.69231	11	639	0	ATXN10	GAUCA
chr22	49927414	56	17.8571	10	46	143	0.699301	1	142	1e-05	CRELD2	GCUCU
chr22	49963942	240	19.1667	46	194	119	4.20168	5	114	0.00025	PIM3	AUUCA
chr3	100348870	129	18.6047	24	105	247	5.26316	13	234	8.1e-05	NIT2	CUUCA
chr3	101565320	87	47.1264	41	46	132	15.1515	20	112	1e-06	TRMT10C	UUUAC
chr3	101565963	140	37.8571	53	87	170	11.7647	20	150	0	TRMT10C	UUUAU
chr3	119677368	340	36.7647	125	215	354	8.75706	31	323	0	COX17	GUUUG
chr3	127621806	141	21.2766	30	111	133	3.00752	4	129	1.1e-05	MCM2	GAUUC
chr3	139357784	255	24.3137	62	193	187	6.95187	13	174	3e-06	COPB2	CUUUG
chr3	142818098	69	18.8406	13	56	94	2.12766	2	92	0.000744	PCOLCE2	GGUGA
chr3	179587991	203	12.3153	25	178	394	1.52284	6	388	0	ACTL6A	UGUAG
chr3	179588359	223	23.7668	53	170	390	10	39	351	8e-06	ACTL6A	UUUAC
chr3	179624013	681	10.4258	71	610	407	4.914	20	387	0.00218	NDUFB5	CAUUC
chr3	179624303	724	28.453	206	518	407	4.1769	17	390	0	NDUFB5	UUUAC
chr3	184335210	260	15.3846	40	220	148	6.08108	9	139	0.008767	EIF4G1	UUUUU
chr3	184335211	259	24.3243	63	196	144	9.72222	14	130	0.00058	EIF4G1	UUUUU
chr3	185917479	528	13.447	71	457	289	4.49827	13	276	9.4e-05	TRA2B	UUUUU
chr3	186790160	131	30.5344	40	91	419	4.77327	20	399	0	RFC4	AUUAU
chr3	39411898	5703	13.151	750	4953	7968	1.45582	116	7852	0	RPSA	AUUGA
chr3	40458691	1794	17.2241	309	1485	6100	5.21311	318	5782	0	RPL14	UUUCA
chr3	40458700	1795	18.3844	330	1465	6097	10.661	650	5447	0	RPL14	CAUGC
chr3	40462265	1650	16	264	1386	6052	2.72637	165	5887	0	RPL14	UUUUG
chr3	42786045	250	12.8	32	218	321	1.55763	5	316	0	AC006059.2	UGUAG
chr3	47849912	115	18.2609	21	94	215	5.11628	11	204	0.000263	DHX30	GCUGC
chr3	48605774	170	14.7059	25	145	614	7.65472	47	567	0.007649	UQCRC1	UUUCA
chr3	51388914	153	15.0327	23	130	105	0.952381	1	104	0.00031	MANF	GAUCG
chr4	108621996	4046	17.3505	702	3344	4498	3.44598	155	4343	0	RPL34	CCUAC
chr4	128270301	120	29.1667	35	85	74	4.05405	3	71	4.2e-05	PGRMC2	UUUAG
chr4	151104225	7903	18.0691	1428	6475	7326	10.1556	744	6582	0	RPS3A	AUUUA
chr4	24527885	264	20.0758	53	211	285	9.82456	28	257	0.001101	DHX15	CUUUA
chr4	3512843	183	17.4863	32	151	161	1.24224	2	159	1e-06	LRPAP1	GAUUG
chr4	39454598	839	14.8987	125	714	746	2.14477	16	730	0	RPL9	AUUUU
chr4	39778501	142	40.8451	58	84	111	1.8018	2	109	0	UBE2K	UUUAG
chr4	48848428	188	17.5532	33	155	175	1.71429	3	172	1e-06	OCIAD1	GUUCC
chr4	82354018	399	10.0251	40	359	205	1.95122	4	201	0.000561	HNRNPD	AUUCU
chr4	82358713	264	19.697	52	212	133	9.02256	12	121	0.009727	HNRNPD	CUUUC
chr4	99948314	1695	14.9853	254	1441	4857	9.01791	438	4419	0	H2AZ1	CUUUC
chr5	10264987	729	13.0316	95	634	2921	5.64875	165	2756	0	CCT5	CAUUG
chr5	131159407	2180	11.6972	255	1925	3993	4.28249	171	3822	0	HINT1	GAUUA
chr5	1318257	160	26.25	42	118	206	13.1068	27	179	0.002257	CLPTM1L	CUUCG
chr5	132867625	2191	15.518	340	1851	3450	7.21739	249	3201	0	UQCRQ	UUUCU
chr5	133104429	161	11.1801	18	143	330	1.81818	6	324	1.8e-05	HSPA4	CAUUG
chr5	134197303	322	15.8385	51	271	310	5.48387	17	293	4.7e-05	AC104109.3	UUUUU
chr5	135334502	257	12.8405	33	224	431	6.49652	28	403	0.007078	MACROH2A1	CUUUU
chr5	137752907	245	16.7347	41	204	143	1.3986	2	141	8e-06	HNRNPA0	GAUGG
chr5	138508071	139	10.7914	15	124	222	3.15315	7	215	0.006412	ETF1	CUUUG
chr5	138555462	821	10.1096	83	738	597	3.35008	20	577	2e-06	HSPA9	CUUUA
chr5	139329857	340	19.4118	66	274	223	4.4843	10	213	1e-06	MATR3	UUUUG
chr5	150445650	7095	10.74	762	6333	8228	3.48809	287	7941	0	RPS14	CCUCA
chr5	151030284	61	14.7541	9	52	66	0	0	66	0.003837	TNIP1	UGUAG
chr5	151805248	149	24.1611	36	113	134	5.22388	7	127	2e-05	G3BP1	UAUGG
chr5	171391345	2203	10.4403	230	1973	5180	4.26641	221	4959	0	NPM1	UGUUG
chr5	177596002	415	13.9759	58	357	556	1.25899	7	549	0	TMED9	AGUAG
chr5	178211012	490	21.8367	107	383	321	14.0187	45	276	0.006977	HNRNPAB	CAUUU
chr5	1801436	374	12.0321	45	329	1257	5.88703	74	1183	9.7e-05	NDUFS6	CCUUC
chr5	1801446	382	10.2094	39	343	1279	2.50195	32	1247	0	NDUFS6	GCUGC
chr5	181236971	3314	18.799	623	2691	6328	10.256	649	5679	0	RACK1	UUUAU
chr5	32601222	558	20.2509	113	445	1452	3.30579	48	1404	0	SUB1	UUUUU
chr5	33467706	376	19.6809	74	302	737	8.2768	61	676	0	TARS1	UUUAA
chr5	33467995	340	22.3529	76	264	683	2.19619	15	668	0	TARS1	UUUUG
chr5	40834594	4193	10.3983	436	3757	8008	1.43606	115	7893	0	RPL37	CGUCA
chr5	52801801	179	27.933	50	129	138	5.07246	7	131	0	ITGA1	CUUUC
chr5	6599417	105	31.4286	33	72	533	9.19325	49	484	0	NSUN2	CUUUG
chr5	6600165	72	34.7222	25	47	282	18.4397	52	230	0.00467	NSUN2	CUUUU
chr5	73505293	1609	33.4991	539	1070	3009	14.224	428	2581	0	BTF3	UUUAU
chr5	73505295	1609	22.747	366	1243	3009	8.84015	266	2743	0	BTF3	UAUAU
chr5	73505319	1613	15.871	256	1357	3021	9.06984	274	2747	0	BTF3	AUUUU
chr5	73505423	1600	30.9375	495	1105	3021	15.0281	454	2567	0	BTF3	CUUUG
chr5	82276086	20	25	5	15	114	4.38596	5	109	0.005529	ATG10	ACUAC
chr5	86618034	2541	19.087	485	2056	3856	8.16909	315	3541	0	COX7C	UUUCG
chr5	93682642	310	33.5484	104	206	295	10.8475	32	263	0	FAM172A	CUUUG
chr6	106186306	70	10	7	63	150	1.33333	2	148	0.007876	ATG5	ACUUA
chr6	10756807	213	34.7418	74	139	674	3.41246	23	651	0	AL024498.2	GUUAG
chr6	10756847	213	10.3286	22	191	672	2.08333	14	658	0	AL024498.2	GCUCA
chr6	110967668	119	10.9244	13	106	745	1.61074	12	733	0	GTF3C6	GUUCA
chr6	113944403	165	17.5758	29	136	257	7.393	19	238	0.002229	HDAC2	GUUUG
chr6	151092541	60	18.3333	11	49	91	0	0	91	8.8e-05	MTHFD1L	GUUAA
chr6	158192256	92	30.4348	28	64	278	2.15827	6	272	0	GTF2H5	UUUAG
chr6	3267625	205	12.1951	25	180	462	2.38095	11	451	1e-06	PSMG4	UAUAA
chr6	34417488	4268	24.6954	1054	3214	7493	4.88456	366	7127	0	RPS10	UUUUG
chr6	34773602	685	15.6204	107	578	1266	5.45024	69	1197	0	SNRPC	UUUAU
chr6	34773604	686	14.723	101	585	1264	4.35127	55	1209	0	SNRPC	UAUAU
chr6	34773607	686	13.7026	94	592	1251	3.67706	46	1205	0	SNRPC	AUUAC
chr6	35470255	3466	11.4541	397	3069	4874	4.63685	226	4648	0	RPL10A	AAUAA
chr6	43029560	64	25	16	48	253	1.18577	3	250	0	RRP36	CAUUA
chr6	43225785	336	24.1071	81	255	964	3.94191	38	926	0	DNPH1	CUUCG
chr6	44113858	460	33.4783	154	306	1033	9.29332	96	937	0	MRPL14	GCUCA
chr6	44252032	1617	16.2028	262	1355	2562	5.07416	130	2432	0	HSP90AB1	UUUUG
chr6	52264362	201	15.9204	32	169	354	0.847458	3	351	0	MCM3	AAUGA
chr6	63583020	42	14.2857	6	36	97	1.03093	1	96	0.004249	AL135905.2	UCUAC
chr6	73517584	8981	15.1208	1358	7623	8275	5.20846	431	7844	0	EEF1A1	UUUUA
chr6	73518734	8565	13.6602	1170	7395	8390	10.3814	871	7519	0	EEF1A1	CCUUG
chr6	85612733	119	21.0084	25	94	103	4.85437	5	98	0.000919	AL589666.1	CAUUG
chr7	100707291	342	20.4678	70	272	585	12.8205	75	510	0.002708	POP7	UAUGG
chr7	151076676	111	33.3333	37	74	149	8.72483	13	136	1e-06	FASTK	AUUUG
chr7	2250988	201	14.4279	29	172	189	1.0582	2	187	3e-06	NUDT1	GGUGG
chr7	22812981	622	27.6527	172	450	1782	9.42761	168	1614	0	TOMM7	UUUAA
chr7	22813147	1272	37.1855	473	799	2417	5.58544	135	2282	0	TOMM7	AUUUG
chr7	2537907	87	13.7931	12	75	73	0	0	73	0.002718	BRAT1	UGUAU
chr7	26191993	1129	26.395	298	831	1120	5.44643	61	1059	0	HNRNPA2B1	UUUUA
chr7	26191994	1129	27.4579	310	819	1121	4.19269	47	1074	0	HNRNPA2B1	UUUUU
chr7	26196582	639	25.3521	162	477	643	4.35459	28	615	0	HNRNPA2B1	GUUCA
chr7	26213174	466	11.8026	55	411	607	4.61285	28	579	2.1e-05	CBX3	CAUGU
chr7	32487156	679	24.595	167	512	647	3.24575	21	626	0	LSM 5.00	UUUCC
chr7	44835564	505	21.3861	108	397	702	0.712251	5	697	0	H2AZ2	GUUGG
chr7	45100158	360	25.8333	93	267	359	14.4847	52	307	0.000216	TBRG4	CUUUA
chr7	56061769	749	31.2417	234	515	1019	17.7625	181	838	0	CCT6A	UUUUG
chr7	5606283	638	17.7116	113	525	170	0	0	170	0	FSCN1	UGUAG
chr7	56063350	852	13.9671	119	733	933	4.60879	43	890	0	CCT6A	CAUGU
chr7	75888785	108	14.8148	16	92	160	2.5	4	156	0.000422	RHBDD2	UGUGU
chr7	75888787	108	75.9259	82	26	160	0.625	1	159	0	RHBDD2	UGUAG
chr7	76066502	986	18.0527	178	808	1162	7.91738	92	1070	0	MDH2	CUUUG
chr7	99396410	355	23.0986	82	273	356	14.3258	51	305	0.003695	PDAP1	AUUCA
chr8	100153771	152	21.7105	33	119	482	6.0166	29	453	0	POLR2K	UUUUA
chr8	100702939	1039	40.0385	416	623	905	15.6906	142	763	0	PABPC1	CUUUA
chr8	116847163	166	19.8795	33	133	174	9.1954	16	158	0.008063	RAD21	CAUUA
chr8	124549933	1052	18.0608	190	862	1876	4.47761	84	1792	0	NDUFB9	UAUGU
chr8	144107570	115	22.6087	26	89	450	6	27	423	0	MAF 1.00	UUUGC
chr8	144789947	3215	11.633	374	2841	7980	6.40351	511	7469	0	RPL8	CUUUU
chr8	19851849	69	30.4348	21	48	148	0	0	148	0	INTS10	UGUAG
chr8	41510774	134	17.1642	23	111	58	1.72414	1	57	0.006282	GOLGA7	UGUAG
chr8	61624672	39	33.3333	13	26	280	11.0714	31	249	0.000416	ASPH	UUUUG
chr8	66430572	58	43.1034	25	33	38	2.63158	1	37	3.6e-05	AC009879.2	ACUUA
chr8	67043269	216	44.4444	96	120	375	9.6	36	339	0	COPS5	AUUAA
chr8	73290670	1652	27.5424	455	1197	3325	2.28571	76	3249	0	RPL7	GUUAA
chr8	97852465	537	13.0354	70	467	713	6.31136	45	668	7.1e-05	LAPTM4B	UUUAC
chr8	99878178	1503	18.0306	271	1232	1859	0.860678	16	1843	0	COX6C	GUUCC
chr9	125236434	529	17.3913	92	437	1210	6.94215	84	1126	0	HSPA5	CAUUA
chr9	125236517	533	12.0075	64	469	1212	0.990099	12	1200	0	HSPA5	ACUUA
chr9	127447946	3453	12.8294	443	3010	7403	8.69918	644	6759	0	RPL12	UGUAA
chr9	128541668	29	37.931	11	18	54	11.1111	6	48	0.009284	GLE1	UUUUG
chr9	128636327	116	10.3448	12	104	323	0	0	323	0	DYNC2I2	GCUGU
chr9	128695429	694	21.1816	147	547	146	7.53425	11	135	0.0002	SET	UUUUA
chr9	130501098	1353	21.9512	297	1056	865	16.9942	147	718	0.00525	ASS1	AUUUG
chr9	137552485	668	10.479	70	598	1166	4.03087	47	1119	0	MRPL41	CUUCC
chr9	32573082	429	38.9277	167	262	1068	21.161	226	842	0	NDUFB6	UUUUG
chr9	33038693	208	16.8269	35	173	943	4.45387	42	901	0	DNAJA1	UUUCC
chr9	33110743	18	33.3333	6	12	129	8.52713	11	118	0.007156	B4GALT1	CAUUG
chr9	34610935	67	11.9403	8	59	274	1.09489	3	271	3.8e-05	RPP25L	GCUCA
chr9	34616088	110	30	33	77	295	0.677966	2	293	0	DCTN3	GUUGC
chr9	37588787	375	15.7333	59	316	1358	2.65096	36	1322	0	AL138752.2	CAUAA
chr9	78329192	626	12.6198	79	547	385	6.23377	24	361	0.001619	PSAT1	CAUGU
chr9	98015489	204	14.7059	30	174	360	3.33333	12	348	2e-06	ANP32B	GAUUU
chrM	11400	3927	19.4041	762	3165	515	10.0971	52	463	0	MT-ND4	CUUAU
chrM	11482	3984	26.2048	1044	2940	803	1.868	15	788	0	MT-ND4	UAUGG
chrM	12776	960	50.625	486	474	215	4.18605	9	206	0	MT-ND5	CGUAG
chrM	15065	2911	10.9241	318	2593	883	4.53001	40	843	0	MT-CYB	CAUUU
chrM	15413	3604	15.2886	551	3053	1142	7.18039	82	1060	0	MT-CYB	CUUAC
chrM	15861	3466	34.824	1207	2259	1342	4.99255	67	1275	0	MT-CYB	AAUUG
chrM	3847	2132	13.2739	283	1849	1220	8.52459	104	1116	4.4e-05	MT-ND1	CCUUG
chrM	4218	1596	17.6692	282	1314	1347	3.0438	41	1306	0	MT-ND1	UAUGU
chrM	9904	8286	22.8096	1890	6396	1855	9.97305	185	1670	0	MT-CO3	CUUUG
chrX	103377561	818	24.8166	203	615	1396	13.6103	190	1206	0	BEX3	CUUUG
chrX	115650494	198	20.202	40	158	335	8.65672	29	306	0.000213	PLS3	UUUAC
chrX	119243975	238	21.8487	52	186	216	1.85185	4	212	0	PGRMC1	UGUAG
chrX	119873323	947	30.2006	286	661	2452	7.70799	189	2263	0	NDUFA1	UUUUG
chrX	12976867	179	16.2011	29	150	5327	6.9082	368	4959	5e-06	TMSB4X	UUUUA
chrX	12976920	183	13.1148	24	159	5381	3.84687	207	5174	0	TMSB4X	UUUAA
chrX	130129417	139	17.2662	24	115	227	3.96476	9	218	3.7e-05	AIFM1	UGUAG
chrX	134498641	207	40.5797	84	123	456	2.41228	11	445	0	HPRT1	UGUAG
chrX	153703029	363	15.7025	57	306	572	2.44755	14	558	0	BCAP31	GAUGU
chrX	16844711	333	11.7117	39	294	741	5.53306	41	700	0.000579	RBBP7	UUUUA
chrX	16857629	222	24.7748	55	167	625	9.44	59	566	0	RBBP7	AUUUG
chrX	23675021	882	12.2449	108	774	1731	5.89255	102	1629	0	PRDX4	CUUUU
chrX	23686347	980	10.6122	104	876	1830	2.29508	42	1788	0	PRDX4	CUUCA
chrX	47144663	895	22.2346	199	696	1461	13.6893	200	1261	0	NDUFB11	GUUUG
chrX	47571826	39	38.4615	15	24	54	3.7037	2	52	6.1e-05	ARAF	GAUUU
chrX	48577674	272	27.5735	75	197	460	6.30435	29	431	0	RBM3	GUUUG
chrX	48901965	86	30.2326	26	60	178	10.1124	18	160	8.3e-05	PQBP1	CCUUG
chrX	78126142	2216	16.4711	365	1851	2882	4.05968	117	2765	0	PGK 1.00	UGUAG
chrX	78126613	121	19.0083	23	98	188	5.85106	11	177	0.000623	PGK 1.00	CAUGU
