## Supplemental Table 3 for "Integrative analysis of nanopore direct RNA sequencing data reveals a role of PUS7-dependent pseudouridylation in regulation of m^6^A and m^5^C modifications"

### Sheet: Table S3
Table legends
Table
Direct RNA Library description of BE(2)-C shGFP and shPUS7-33.
General summary	BE2-C_shGFP	BE2C_shPUS7-33
Mean read length	912.8	1040.1
Mean read quality	9.2	10
Median read length	702	789
Median read quality	9.9	10.9
Number of reads	2254033	1512427
Read length N50	1124	1351
STDEV read length	678.4	816.8
Total bases	2057507858	1573023803
