## Supplemental Table 6 for "Integrative analysis of nanopore direct RNA sequencing data reveals a role of PUS7-dependent pseudouridylation in regulation of m^6^A and m^5^C modifications"

### Sheet: Table S6
Table Legends
Table
Gene ontology analysis of long non-coding RNAs containing PUS7-dependent Ψ sites.
Header Information
Header	Description
source	List of datasources to use for query
term_name	the function of genes
term_id	unique term identifier
adjusted_p_value	P-value computed from Fisher exact test
negative_log10_of_adjusted_p_value	Negative log 10 of p value
term_size	The number of genes that are annotated to the term.
query_size	The number of genes that were included in the query
intersection_size	The number of genes in the query that are annotated to the corresponding term.
effective_domain_size	The total number of genes "in the universe " which is used as one of the four parameters for the hypergeometric probability function of statistical significance.
intersections	The elements in this list correspond to query genes
source	term_name	term_id	highlighted	adjusted_p_value	negative_log10_of_adjusted_p_value	term_size	query_size	intersection_size	effective_domain_size	intersections
GO:BP	RNA processing	GO:0006396	TRUE	0.00270612	2.56765	3368	7	7	21010	GAS5,SNHG32,SNHG5,SNHG6,SNHG7,SNHG8,ZFAS1
GO:CC	nucleolus	GO:0005730	TRUE	7.68251e-06	5.1145	1996	7	7	22090	GAS5,SNHG32,SNHG5,SNHG6,SNHG7,SNHG8,ZFAS1
GO:CC	nuclear lumen	GO:0031981	FALSE	0.00956917	2.01913	5520	7	7	22090	GAS5,SNHG32,SNHG5,SNHG6,SNHG7,SNHG8,ZFAS1
GO:CC	intracellular non-membrane-bounded organelle	GO:0043232	FALSE	0.0323293	1.4904	6568	7	7	22090	GAS5,SNHG32,SNHG5,SNHG6,SNHG7,SNHG8,ZFAS1
GO:CC	non-membrane-bounded organelle	GO:0043228	FALSE	0.0323638	1.48994	6569	7	7	22090	GAS5,SNHG32,SNHG5,SNHG6,SNHG7,SNHG8,ZFAS1
GO:CC	membrane-enclosed lumen	GO:0031974	FALSE	0.0354876	1.44992	6656	7	7	22090	GAS5,SNHG32,SNHG5,SNHG6,SNHG7,SNHG8,ZFAS1
GO:CC	organelle lumen	GO:0043233	FALSE	0.0354876	1.44992	6656	7	7	22090	GAS5,SNHG32,SNHG5,SNHG6,SNHG7,SNHG8,ZFAS1
GO:CC	intracellular organelle lumen	GO:0070013	FALSE	0.0354876	1.44992	6656	7	7	22090	GAS5,SNHG32,SNHG5,SNHG6,SNHG7,SNHG8,ZFAS1
