## Supplemental Table 7 for "Integrative analysis of nanopore direct RNA sequencing data reveals a role of PUS7-dependent pseudouridylation in regulation of m^6^A and m^5^C modifications"

### Sheet: Table S7
Table Legends
Table
RNA oligo sequences.
IVT_1_Malat1	GCTAATACGACTCACTATAGGAATATCAACCATGGCACTTTCTCCTGACCCCTTCCCTAGGGGATTTCAGGATTGAGAAATTTTTCCATCGAGCCTTTTTAAAATTGTAGGACTTGTTCCTGTGGGCTTCAGTGATGGGATAGTACACTTCACTCAGAGGCATTTGCATCTTTACACTCGGGCACCAAGGAC
IVT_2	GGGGCCGGCGGGCGGCCACGGCAGCCATTTCTACTTTGCCCGCCCACAGATGTAGTTTTCTCTGCGCGTGTGCGTTTTCCCTCCTCCCCGCCCTCAGGGTCCACGGCCACCATGGCGTATTAGGGGCAGCAGTGCCTGCGGCAGCACTCGGGCACCAAGGAC
IVT_3	GCTAATACGACTCACTATAGGGCAAGGAGATCCAGTACCTGAAAGATTTGATAGAAGAGGTCCGCAAGGCAAGGGGGAAGAAAAGGGTCCCCTAGTTGAGGATAGTCAGGAGCGTCAATGTGCTTGTACATAGAGTGCTGTAGCTGTGTGTTCCAATAAATTATTTTGTAGGGAAACACTCGGGCACCAAGGAC
