## Supplemental Table 9 for "Integrative analysis of nanopore direct RNA sequencing data reveals a role of PUS7-dependent pseudouridylation in regulation of m^6^A and m^5^C modifications"

### Sheet: Table S9
Table legends
Table
rRNA Ψ modifications (BE(2)-C vs. HeLa, Marchand et al., 2020).
Header Information
Header	Description
ID	Annotation of rRNA that contains the Ψ modification.
position	Position of the Ψ modified in r RNA
HeLa_Marchand_PSI_Level	Pseudouridine level in rRNA in HeLa cell line (Marchand et al., 2020)
BE(2)-C shGFP_coverage	Number of reads for BE(2)-C shGFP replicates 1 and 2
BE(2)-C shGFP_misC%	The percentage of the nucletides that are aligned to that specific position and called as "C" instead of a "U" in BE(2)-C
BE(2)-C shGFP_C_reads	Number of reads when called as "C" instead of a "U" in BE(2)-C
BE(2)-C shGFP_T_reads	Number of reads when called as "U" in BE(2)-C
k-mers	the 5 mer surrounding the target nucleotide
Previously annotated and with >10% U-to-C base calling error													Previously annotated but < 10% U-to-C base calling error
ID	position	HeLa_Marchand_PSI_Level	BE(2)-C shGFP_coverage	BE(2)-C shGFP_misC%	BE(2)-C shGFP_C_reads	BE(2)-C shGFP_T_reads	k-mers					ID	position	HeLa_Marchand_PSI_Level	BE(2)-C shGFP_coverage	BE(2)-C shGFP_misC%	BE(2)-C shGFP_C_reads	BE(2)-C shGFP_T_reads	k-mers
18S	897	18	4801	10.1021	485	4316	GUUUU					18S	1081	92	5575	8.46637	472	5103	CAUAA
28S	4643	77	8805	10.5735	931	7874	CAUCU					18S	1136	41.5	5748	3.39248	195	5553	GCUUC
18S	686	90.5	4275	10.6433	455	3820	GAUCU					18S	1692	94.5	7174	6.89992	495	6679	CCUUU
28S	3863	0	8354	11.3	944	7410	CUUGG					28S	3618	97.5	8219	8.44385	694	7525	UGUUU
28S	4598	41	8762	12.2803	1076	7686	AUUUG					28S	4463	84.5	8641	3.21722	278	8363	GUUGG
28S	3749	95.5	8255	12.5379	1035	7220	UCUCU					28S	4491	100	8666	3.24256	281	8385	CGUGA
28S	1664	96.5	886	12.754	113	773	CCUCA					28S	4937	82.5	8824	9.91614	875	7949	CAUUC
28S	1768	99	1050	13.0476	137	913	UAUUC
28S	1766	74	1049	13.1554	138	911	CCUAU
28S	2495	38	4134	13.4978	558	3576	GAUCG
18S	863	97.5	4698	13.708	644	4054	AAUAA
28S	4412	99	8600	13.7209	1180	7420	GAUCC
28S	4470	99	8646	13.7867	1192	7454	UGUUC
18S	866	99	4698	14.1975	667	4031	AAUGG
28S	3830	94.5	8320	15.3005	1273	7047	ACUAU
18S	109	97.5	3150	15.3968	485	2665	AGUUA
28S	2619	75	5409	15.7145	850	4559	UUUUC
28S	2830	0	7218	15.7661	1138	6080	GGUAA
28S	4606	18	8770	16.7617	1470	7300	UAUGU
18S	814	94	4543	16.8611	766	3777	AAUUA
18S	296	74.5	3486	17.7567	619	2867	UCUAG
18S	1625	87	7183	18.0983	1300	5883	AUUCC
18S	1004	87.5	5158	19.2516	993	4165	UUUGC
18S	34	69	2345	19.2751	452	1893	UGUCU
28S	4441	98	8625	19.687	1698	6927	UGUGA
28S	4323	89	8523	20.0986	1713	6810	UUUUG
18S	210	85	3340	20.2395	676	2664	GAUGC
18S	649	93	4177	21.5705	901	3276	UAUAU
28S	1670	94	894	21.8121	195	699	GAUAG
28S	3713	91	8260	22.6271	1869	6391	AAUGA
28S	3832	90.5	8322	22.759	1894	6428	UAUCC
28S	1731	99	978	23.6196	231	747	AAUGA
18S	681	68.5	4270	23.8876	1020	3250	AGUUG
18S	119	90	3163	23.933	757	2406	CCUUU
28S	4282	87.5	8489	24.1018	2046	6443	AAUAC
28S	4966	54.5	8686	24.6028	2137	6549	GGUUU
28S	3747	94.5	8253	24.8395	2050	6203	ACUCU
28S	4659	97.5	8818	25.2438	2226	6592	ACUGA
28S	3694	94	8255	26.5294	2190	6065	UGUCA
5S	55	96	3701	26.7225	989	2712	GCUGC
28S	4269	98	8478	27.0465	2293	6185	GAUUU
28S	4266	70	8475	27.3038	2314	6161	CUUGA
28S	3741	98	8248	27.4855	2267	5981	ACUAU
18S	572	88.5	4002	27.6612	1107	2895	CUUUA
18S	1244	96	6107	28.3445	1731	4376	UUUGA
28S	1849	82	1241	28.3642	352	889	UUUUG
28S	3674	93	8254	29.7553	2456	5798	UUUCU
28S	3616	100	8217	30.802	2531	5686	ACUGU
18S	1445	82.5	6716	33.1745	2228	4488	CUUAG
28S	3801	59	8292	33.5384	2781	5511	GAUGA
28S	4975	67	8666	33.568	2909	5757	CGUAG
18S	1177	91	5847	34.1714	1998	3849	GGUUG
28S	3709	50	8257	36.0543	2977	5280	AUUCA
18S	1643	98.5	7182	39.2231	2817	4365	AAUUC
28S	4393	91.5	8586	39.7973	3417	5169	CAUAG
18S	218	98.5	3351	40.1373	1345	2006	CAUUU
18S	1238	96	6088	40.2267	2449	3639	GCUUA
28S	1779	94.5	1075	40.9302	440	635	UUUAA
18S	822	97	4571	41.0195	1875	2696	UGUUC
18S	1232	97	6081	41.1117	2500	3581	CCUGC
18S	651	96.5	4177	41.5609	1736	2441	UAUUA
28S	4546	88	8711	42.5324	3705	5006	UGUUG
28S	4549	60	8342	42.6756	3560	4782	UGUUG
28S	1847	96.5	1233	42.7413	527	706	ACUUU
28S	4390	55	8583	43.0036	3691	4892	GUUCA
28S	3823	91.5	8313	43.4741	3614	4699	CCUAC
18S	1347	95.5	6506	44.067	2867	3639	GUUGG
18S	93	99.5	3146	44.2149	1391	1755	AAUGG
18S	1045	89	5262	44.2987	2331	2931	GGUUC
18S	918	65.5	4895	44.6578	2186	2709	AUUAA
28S	4263	97.5	8472	45.0189	3814	4658	GAUCU
28S	3737	95	8246	45.0764	3717	4529	AGUAA
28S	1569	33.5	770	45.8442	353	417	CGUAG
28S	4427	95.5	8613	47.6257	4102	4511	GCUCU
28S	1523	84	704	49.0057	345	359	ACUAU
18S	1367	98.5	6582	50.5621	3328	3254	GGUUA
18S	406	85.5	3643	51.0294	1859	1784	GGUGA
28S	4502	91.5	8674	52.2827	4535	4139	UUUAG
18S	1046	82.5	5285	53.964	2852	2433	GUUCG
18S	1174	96.5	5833	54.0717	3154	2679	UAUGG
28S	4373	99	8567	59.8459	5127	3440	GCUUG
28S	4331	85	8531	60.9307	5198	3333	UUUAA
28S	3938	96.5	8399	61.9479	5203	3196	UGUAG
28S	4401	95.5	8593	62.3647	5359	3234	CGUCG
18S	1056	96.5	5453	64.3316	3508	1945	GAUCA
28S	1769	98.5	1051	64.7954	681	370	AUUCU
18S	105	98.5	3150	65.6825	2069	1081	AAUCA
18S	966	90.5	5069	65.9302	3342	1727	AUUCU
28S	2826	6	7030	67.5107	4746	2284	UGUAG
18S	815	94	4543	67.6205	3072	1471	AUUAG
28S	3743	69	8249	68.0931	5617	2632	UAUGA
18S	801	95.5	4496	68.1717	3065	1431	UUUAC
18S	36	82.5	2350	72.4255	1702	648	UCUCA
5S	69	98.33	3701	76.654	2837	864	UGUGA
18S	609	94	4094	81.3874	3332	762	UCUGG
28S	3899	98	8381	81.4939	6830	1551	GCUUG
28S	4522	82.5	8691	87.838	7634	1057	GUUAG
