## Supplemental Table 10 for "Integrative analysis of nanopore direct RNA sequencing data reveals a role of PUS7-dependent pseudouridylation in regulation of m^6^A and m^5^C modifications"

### Sheet: Table S10
Table legends
Table
rRNA Ψ modifications (BE(2)-C vs. HeLa, Tavakoli et al., 2023).
Header Information
Header	Description
ID	Annotation of rRNA that contains the Ψ modification.
position	Position of the Ψ modified in r RNA
kmer	the 5 mer surrounding the target nucleotide
HeLa_Psi_level(Tavakoli et al., 2023)	Pseudouridine level in rRNA in HeLa cell line (Tavakoli et al., 2023)
Rrna_fasta_reference	rRNA reference sequence annotation
BE(2)-C shGFP_coverage	Number of reads for BE(2)-C shGFP replicates 1 and 2
BE(2)-C shGFP_misC%	The percentage of the nucletides that are aligned to that specific position and called as "C" instead of a "U" in BE(2)-C
BE(2)-C shGFP_C_reads	Number of reads when called as "C" instead of a "U" in BE(2)-C
BE(2)-C shGFP_U_reads	Number of reads when called as "U" in BE(2)-C
ID	Position	kmer	HeLa_Psi_level(Tavakoli et al., 2023)	Rrna_fasta_reference	BE(2)-C shGFP_coverage	BE(2)-C shGFP_misC%	BE(2)-C shGFP_C_reads	BE(2)-C shGFP_U_reads
18S	100	CAUUA	12.27	18s_X03205_F	5690	8.31283	473	5217
18S	101	AUUAA	64.5	18s_X03205_F	5691	30.1002	1713	3978
18S	105	AAUCA	82.14	18s_NR145820_F	1773	66.1591	1173	600
18S	1056	GAUCA	90.6	18s_NR003286_F	5453	64.3316	3508	1945
18S	1081	CAUAA	36.75	18s_NR003286_F	5575	8.46637	472	5103
18S	109	AGUUA	18.84	18s_NR003286_F	3150	15.3968	485	2665
18S	110	GUUAU	44.02	18s_NR003286_F	3151	24.0559	758	2393
18S	115	GGUUC	5.66	18s_NR145820_F	1822	3.73216	68	1754
18S	116	GUUCC	10.79	18s_NR145820_F	1822	11.5807	211	1611
18S	1174	UAUGG	70.66	18s_NR145820_F	2354	54.2906	1278	1076
18S	1177	GGUUG	54.06	18s_NR145820_F	2354	34.9618	823	1531
18S	1178	GUUGC	6.59	18s_X03205_F	5878	7.17931	422	5456
18S	119	CCUUU	60.82	18s_X03205_F	5720	23.2692	1331	4389
18S	120	CUUUG	66.76	18s_X03205_F	5720	26.993	1544	4176
18S	121	UUUGG	51.87	18s_NR145820_F	1858	49.1389	913	945
18S	1232	CCUGC	70.15	18s_NR003286_F	6081	41.1117	2500	3581
18S	1238	GCUUA	48.88	18s_NR003286_F	6088	40.2267	2449	3639
18S	1239	CUUAA	21.81	18s_NR145820_F	2353	5.94985	140	2213
18S	124	GGUCG	5.6	18s_NR003286_F	3204	2.8402	91	3113
18S	1242	AAUUU	7.46	18s_X03205_F	5875	4.5617	268	5607
18S	1244	UUUGA	36.58	18s_NR145820_F	2353	26.6468	627	1726
18S	1289	AUUGA	18.02	18s_NR145820_F	2352	30.8673	726	1626
18S	1326	GGUGG	27.85	18s_X03205_F	5872	28.2187	1657	4215
18S	1347	GUUGG	60.2	18s_X03205_F	5869	43.3123	2542	3327
18S	135	CCUCU	5.27	18s_X03205_F	5889	3.51503	207	5682
18S	1364	UCUGG	4.36	18s_NR145820_F	2351	1.99915	47	2304
18S	1367	GGUUA	54.68	18s_NR003286_F	6582	50.5621	3328	3254
18S	1368	GUUAA	14.01	18s_X03205_F	5869	2.30022	135	5734
18S	137	UCUCC	5.28	18s_X03205_F	5921	3.14136	186	5735
18S	1392	UCUGG	10.63	18s_NR145820_F	2351	8.20927	193	2158
18S	1441	ACUUC	8.08	18s_NR003286_F	6707	8.08111	542	6165
18S	1442	CUUCU	23.98	18s_NR003286_F	6708	17.6058	1181	5527
18S	1444	UCUUA	40.34	18s_NR003286_F	6713	32.8765	2207	4506
18S	1445	CUUAG	57.52	18s_X03205_F	5817	31.0641	1807	4010
18S	1492	GGUCU	15.82	18s_X03205_F	5815	6.38005	371	5444
18S	160	AAUUC	21.81	18s_NR145820_F	2355	12.0594	284	2071
18S	161	AUUCU	14.54	18s_X03205_F	6033	7.88994	476	5557
18S	1625	AUUCC	42.87	18s_X03205_F	5808	21.8147	1267	4541
18S	163	UCUAG	7.33	18s_X03205_F	6033	2.23769	135	5898
18S	1642	AAUUC	48.88	18s_NR145820_F	2340	26.3675	617	1723
18S	1643	AUUCC	12.78	18s_NR003286_F	7182	39.2231	2817	4365
18S	1676	GAUUA	11.7	18s_NR145820_F	2340	12.3077	288	2052
18S	1691	CUUUG	28.91	18s_X03205_F	5797	26.807	1554	4243
18S	1692	UUUGU	16.67	18s_NR003286_F	7174	6.89992	495	6679
18S	1694	UGUAC	12.93	18s_NR145820_F	2338	7.99829	187	2151
18S	172	AAUAC	6.72	18s_NR003286_F	3281	2.28589	75	3206
18S	176	CAUGC	15.17	18s_NR145820_F	2357	7.08528	167	2190
18S	1803	ACUUG	29.19	18s_X03205_F	5754	26.0514	1499	4255
18S	1804	CUUGA	40.87	18s_X03205_F	5752	28.8248	1658	4094
18S	1808	ACUAU	3.37	18s_X03205_F	5748	3.25331	187	5561
18S	1840	UUUCC	11.95	18s_NR145820_F	2106	21.6999	457	1649
18S	210	GAUGC	48.89	18s_NR145820_F	2363	20.1439	476	1887
18S	218	CAUUU	40.36	18s_NR003286_F	3351	40.1373	1345	2006
18S	219	AUUUA	19.33	18s_NR145820_F	2369	17.4335	413	1956
18S	222	UAUCA	8.48	18s_X03205_F	6058	5.97557	362	5696
18S	26	CAUAU	8.01	18s_NR145820_F	1099	7.46133	82	1017
18S	28	UAUGC	26.4	18s_X03205_F	4109	19.1044	785	3324
18S	296	UCUAG	39.12	18s_NR003286_F	3486	17.7567	619	2867
18S	32	CUUGU	32.29	18s_NR145820_F	1105	26.7873	296	809
18S	354	UCUGC	6.25	18s_X03205_F	6024	26.5272	1598	4426
18S	36	UCUCA	86.22	18s_NR003286_F	2350	72.4255	1702	648
18S	372	GAUGG	9.68	18s_NR145820_F	2378	6.56013	156	2222
18S	406	GGUGA	79.48	18s_NR003286_F	3643	51.0294	1859	1784
18S	427	GAUUC	23.57	18s_NR003286_F	3674	7.8933	290	3384
18S	428	AUUCC	63.81	18s_NR003286_F	3674	46.2167	1698	1976
18S	461	CAUCC	10.99	18s_X03205_F	6021	9.58313	577	5444
18S	487	AAUUA	12.82	18s_NR003286_F	3791	12.0285	456	3335
18S	511	GGUAG	25.48	18s_X03205_F	6014	18.7729	1129	4885
18S	572	CUUUA	27.13	18s_X03205_F	6010	28.3694	1705	4305
18S	573	UUUAA	38.34	18s_X03205_F	6010	29.0516	1746	4264
18S	577	AAUCC	3.85	18s_X03205_F	6010	4.80865	289	5721
18S	580	CCUUU	9.95	18s_NR003286_F	4017	7.294	293	3724
18S	591	GAUCC	32	18s_X03205_F	6005	46.6611	2802	3203
18S	595	CAUUG	14.66	18s_X03205_F	6005	8.59284	516	5489
18S	609	UCUGG	77.39	18s_X03205_F	6003	81.6758	4903	1100
18S	627	GGUAA	14	18s_X03205_F	5998	9.95332	597	5401
18S	630	AAUUC	25.87	18s_X03205_F	5998	24.7583	1485	4513
18S	647	CGUAU	6.74	18s_X03205_F	5995	2.21852	133	5862
18S	649	UAUAU	29.05	18s_NR145820_F	2372	23.1029	548	1824
18S	651	UAUUA	61.99	18s_X03205_F	5993	43.1003	2583	3410
18S	678	CGUAG	20.81	18s_X03205_F	5980	15.8528	948	5032
18S	681	AGUUG	30.31	18s_NR145820_F	2369	25.3694	601	1768
18S	682	GUUGG	9.36	18s_X03205_F	5978	5.48678	328	5650
18S	686	GAUCU	23.43	18s_X03205_F	5977	9.83771	588	5389
18S	799	CGUUU	64.71	18s_NR003286_F	4493	22.9023	1029	3464
18S	800	GUUUA	80.36	18s_NR003286_F	4494	62.5946	2813	1681
18S	801	UUUAC	75.58	18s_NR145820_F	2362	67.7815	1601	761
18S	814	AAUUA	31.66	18s_X03205_F	5946	17.3058	1029	4917
18S	815	AUUAG	94.17	18s_NR003286_F	4543	67.6205	3072	1471
18S	822	UGUUC	72.52	18s_NR145820_F	2361	40.3219	952	1409
18S	823	GUUCA	30.29	18s_X03205_F	5946	6.22267	370	5576
18S	863	AAUAA	22	18s_X03205_F	5931	15.6635	929	5002
18S	866	AAUGG	22.13	18s_NR003286_F	4698	14.1975	667	4031
18S	898	UUUUC	13.69	18s_X03205_F	5930	14.1315	838	5092
18S	899	UUUCG	8.95	18s_NR003286_F	4823	8.33506	402	4421
18S	917	GAUUA	6.65	18s_NR145820_F	2360	5.29661	125	2235
18S	918	AUUAA	32.09	18s_NR003286_F	4895	44.6578	2186	2709
18S	93	AAUGG	47.43	18s_X03205_F	5688	42.1941	2400	3288
18S	966	AUUCU	78.25	18s_NR145820_F	2360	67.3305	1589	771
5S	22	ACUCG	7.83	58_s_F	2994	14.3955	431	2563
5S	55	GCUGC	43.56	58_s_F	3701	26.7225	989	2712
5S	67	AAUGU	26.72	58_s_F	3701	16.5091	611	3090
5S	69	UGUGA	88.38	58_s_F	3701	76.655	2837	864
