## Supplemental Table 11 for "Integrative analysis of nanopore direct RNA sequencing data reveals a role of PUS7-dependent pseudouridylation in regulation of m^6^A and m^5^C modifications"

### Sheet: Table S11
Table legends
Table
PUS7-dependent Ψ sites in BE(2)-C rRNA.
Header Information
Header	Description
ID	Annotation of rRNA that contains the PUS7 dependent Ψ modification.
position	Position of the Ψ modified in r RNA
shGFP_coverage	Number of reads for BE(2)-C shGFP replicates 1 and 2
shGFP_misC%	The percentage of the nucletides that are aligned to that specific position and called as "C" instead of a "U" in BE(2)-C
shGFP_C_reads	Number of reads when called as "C" instead of a "U" in BE(2)-C
shGFP_U_reads	Number of reads when called as "U" in BE(2)-C
shPUS7_coverage	Number of reads for BE(2)-C shPUS7 replicates 1 and 2
shPUS7_misC%	The percentage of the nucletides that are aligned to that specific position and called as "C" instead of a "U" in BE(2)-C
shPUS7_C_reads	Number of reads when called as "C" instead of a "U" in BE(2)-C
shPUS7_U_reads	Number of reads when called as "U" in BE(2)-C
p_value	P-value for merged BE(2)-C shGFP vs shPUS7
kmer	the 5 mer surrounding the target nucleotide
ID	position	shGFP_coverage	shGFP_misC%	shGFP_C_reads	shGFP_U_reads	shPUS7_coverage	shPUS7_misC%	shPUS7_C_reads	shPUS7_U_reads	p_value	kmer
5s	55	3701	26.7225	989	2712	3591	23.8095	855	2736	0.004595	GCUGC
5s	110	3700	10.6216	393	3307	3592	8.37973	301	3291	0.001275	ACUUG
18s_NR003286	36	2350	72.4255	1702	648	1975	66.3797	1311	664	1.9e-05	UCUCA
18s_NR003286	1238	2353	44.9214	1057	1296	1596	39.3484	628	968	0.000578	GCUUA
18s_NR003286	345	6024	17.6959	1066	4958	4900	15.7959	774	4126	0.008969	AUUCG
18s_NR003286	582	6010	20.9151	1257	4753	4873	17.6688	861	4012	2.3e-05	UUUAA
18s_NR003286	822	5946	40.9519	2435	3511	4730	36.6173	1732	2998	6e-06	UGUUC
18s_NR003286	1248	5875	31.6085	1857	4018	4666	27.6897	1292	3374	1.4e-05	ACUCA
28s_U13369	1523	704	49.0057	345	359	677	41.5066	281	396	0.006062	ACUAU
28s_U13369	2727	6181	16.2757	1006	5175	5142	14.2163	731	4411	0.002687	CCUUG
28s_U13369	2815	6994	26.3226	1841	5153	5688	23.1892	1319	4369	5.4e-05	UGUUG
28s_U13369	4269	8478	27.0465	2293	6185	8121	24.7876	2013	6108	0.000962	GAUUU
28s_U13369	4271	8480	17.0991	1450	7030	8123	15.0929	1226	6897	0.000477	UUUUC
28s_U13369	4911	8858	12.9375	1146	7712	8463	11.2017	948	7515	0.000502	CGUUC
28s_NR_003287.4	150	1708	30.445	520	1188	2058	25.0243	515	1543	0.00024	CAUGU
