## Supplemental Table 12 for "Integrative analysis of nanopore direct RNA sequencing data reveals a role of PUS7-dependent pseudouridylation in regulation of m^6^A and m^5^C modifications"

### Sheet: Table S12
Table legends
Table
Distribution of Ψ Stoichiometry in poly-A RNA from BE(2)-C shGFP and shPUS7-33 cells.
Header Information
Header	Description
Stoichiomtery fractions	Gradient Ψ stoichiometry fractions
shGFP	No. of Ψ sites identified in BE(2)-C shGFP at particular stoichiomtery fraction
shPUS7-33	No. of Ψ sites identified in BE(2)-C shPUS7-33 at particular stoichiomtery fraction
	No. of Ψ sites
Stoichiomtery fractions	shGFP	shPUS7-33
0-10%	NA*	7739
10-20%	5554	786
20-30%	2030	86
30-40%	700	10
40-50%	240	3
50-60%	71	0
60-70%	21	0
70-80%	6	0
80-90%	2	0
90-100%	0	0
Note: *NA	We have established a threshold of greater than 10% U-to-C base-calling for the identification of pseudouridine in control sample
