## Supplemental Table 15 for "Integrative analysis of nanopore direct RNA sequencing data reveals a role of PUS7-dependent pseudouridylation in regulation of m^6^A and m^5^C modifications"

### Sheet: Table S15
Table
Co-occurrence of PUS7 dependent Ψ and m6A stoichiometry in the same transcripts from BE(2)-C cells.
Header Information
Header	Description
ENST	ENST ID of the transcript that contains both the Ψ and m6A modifications.
gene_name	Gene name that contains both the Ψ and m6A modifications.
position_Ψ	Position of Ψ in the ENST ID
shGFP_Ψ%	estimated percentage of reads of shGFP in a given site that is modified
shPUS7_Ψ%	estimated percentage of reads in a given site that is modified in shPUS7-33
p_value_Ψ	probability of differential Ψ level between shGFP and shPUS7
Kmer_Ψ	5 nucleotitdes around the centered Ψ
position_m6A	Position of m6A in the ENST ID
m6A_kmer	5 nucleotitdes around the centered M6a
shGFP_m6A%	estimated percentage of reads of shGFP in a given site that is m6A modified
shPUS7_m6A%	estimated percentage of reads in a given site that is m6A modified in shPUS7-33
m6A_pval_U	probability of differential m6A level between shGFP and shPUS7
ENST	gene_name	position_Ψ	shGFP_Ψ%	shPUS7_Ψ%	p_value_Ψ	Kmer_Ψ	position_m6A	m6A_kmer	shGFP_m6A%	shPUS7_m6A%	m6A_pval_U
ENST00000216122.9	MCM5	2434	55.5556	26.2626	3.6e-05	UGUAG	2167	GGACT	26.087	50	0.00860569
ENST00000216122.9	MCM5	2434	55.5556	26.2626	3.6e-05	UGUAG	2309	GGACT	52.381	83.1325	0.000206851
ENST00000216122.9	MCM5	2434	55.5556	26.2626	3.6e-05	UGUAG	2301	GGACT	31.9588	64.3678	9.51e-06
ENST00000216122.9	MCM5	2434	55.5556	26.2626	3.6e-05	UGUAG	2364	GGACC	8.73786	38.2022	0.00226973
ENST00000216832.9	PNN	1845	43.3962	9.80392	0.000273	GUUCC	2313	AGACT	51.0204	90.9091	6.05e-05
ENST00000216832.9	PNN	1061	41.3793	0	0.000571	GUUCA	2313	AGACT	51.0204	90.9091	6.05e-05
ENST00000216832.9	PNN	1812	64	22.9167	9.9e-05	GUUCC	2313	AGACT	51.0204	90.9091	6.05e-05
ENST00000216832.9	PNN	1785	29.7872	6.66667	0.009666	GUUCA	2313	AGACT	51.0204	90.9091	6.05e-05
ENST00000221138.9	PPP2CB	1595	21.4724	5.45455	4.2e-05	GUUCA	1513	AGACT	28.5714	51.4851	0.000499255
ENST00000221138.9	PPP2CB	1595	21.4724	5.45455	4.2e-05	GUUCA	429	GGACC	8.06452	11.9403	0.00389781
ENST00000243997.8	ATP5F1E	356	26.8199	3.92157	0.000757	GUUCA	250	TGACT	29.2431	34.5471	0.00234294
ENST00000244061.6	RNF114	1946	15.942	0	0.004536	UGUAG	2282	GGACT	49.1228	95.4545	7.03e-05
ENST00000256441.5	MRPS36	109	22.5989	1.08696	8e-06	GUUCA	409	AGACA	3.80952	14.0351	0.00777059
ENST00000256442.10	CCNB1	1382	10.7143	3.90071	0.001956	GUUCA	930	TGACT	55.1136	67.4603	0.00423824
ENST00000256442.10	CCNB1	1382	10.7143	3.90071	0.001956	GUUCA	916	TGACT	16.0494	25.6098	0.000807333
ENST00000259037.8	NDUFB5	719	24.1279	5.47945	2e-06	GUUCA	539	AGACA	5.88235	8.24742	7.32e-06
ENST00000263672.11	SPCS2	1028	18.6147	7.69231	0.000806	UGUAG	976	AGACT	2.89017	9.27152	0.00392979
ENST00000263672.11	SPCS2	1028	18.6147	7.69231	0.000806	UGUAG	624	GGACA	14.0893	27.1478	4.69e-05
ENST00000264552.14	UBE2S	866	17.5318	7.7342	0	UGUAG	146	GGACC	1.56403	0.587084	0.0029709
ENST00000264552.14	UBE2S	866	17.5318	7.7342	0	UGUAG	315	GGACC	5.28674	3.8961	0.00770302
ENST00000266604.7	LLPH	185	27.7778	2.04082	0.000872	GUUCA	306	AGACT	4.08163	35.1351	0.00288665
ENST00000266604.7	LLPH	185	27.7778	2.04082	0.000872	GUUCA	444	AGACT	39.6552	81.5789	5.41e-05
ENST00000274065.9	RPS3A	298	40.1795	14.0684	0	GUUCA	761	AGACA	6.37718	6.5704	0.00321023
ENST00000274065.9	RPS3A	298	40.1795	14.0684	0	GUUCA	410	AGACT	7.29275	9.38603	0.00191014
ENST00000274065.9	RPS3A	298	40.1795	14.0684	0	GUUCA	557	AGACA	5.04257	5.58176	1.65e-09
ENST00000274065.9	RPS3A	824	16.7792	6.16883	5e-06	GUUCA	761	AGACA	6.37718	6.5704	0.00321023
ENST00000274065.9	RPS3A	824	16.7792	6.16883	5e-06	GUUCA	410	AGACT	7.29275	9.38603	0.00191014
ENST00000274065.9	RPS3A	824	16.7792	6.16883	5e-06	GUUCA	557	AGACA	5.04257	5.58176	1.65e-09
ENST00000300030.8	CIAO2A	277	11.7834	1.37931	0.000406	GUUCA	625	AGACT	15.9322	31.9672	0.00193664
ENST00000301587.9	ATP5PD	291	15.493	3.98773	0	GUUCC	89	TGACT	41.0658	22.807	0.00014371
ENST00000301587.9	ATP5PD	142	14.7959	6.66667	0.000648	GUUCC	89	TGACT	41.0658	22.807	0.00014371
ENST00000306984.8	MPLKIP	525	20.6349	6.59341	0.004762	UGUAG	688	TGACT	42.5373	68.3333	0.000356316
ENST00000339399.5	ANP32B	1113	10.7317	3.0837	0.002888	GUUCC	1017	GGACT	50.7143	67.7419	0.00279982
ENST00000339399.5	ANP32B	1003	18.1319	3.86473	1e-05	GUUCA	1017	GGACT	50.7143	67.7419	0.00279982
ENST00000361624.2	MT-CO1	1367	14.8753	7.65191	0	UGUAG	969	TGACT	4.54493	4.20111	6.69e-08
ENST00000361624.2	MT-CO1	1367	14.8753	7.65191	0	UGUAG	680	AGACC	0.546031	0.472255	3.89e-17
ENST00000361624.2	MT-CO1	1367	14.8753	7.65191	0	UGUAG	431	AGACC	3.16886	2.91159	9.75e-10
ENST00000361624.2	MT-CO1	1367	14.8753	7.65191	0	UGUAG	1325	GGACT	4.43526	5.36121	0.000347913
ENST00000361624.2	MT-CO1	1367	14.8753	7.65191	0	UGUAG	41	AGACA	0.290845	0.326016	0.000197492
ENST00000361624.2	MT-CO1	1367	14.8753	7.65191	0	UGUAG	1091	AGACA	0.291027	0.485437	8.07e-09
ENST00000361624.2	MT-CO1	1367	14.8753	7.65191	0	UGUAG	1060	TGACT	15.7265	14.3768	0.000830059
ENST00000361624.2	MT-CO1	1367	14.8753	7.65191	0	UGUAG	1482	TGACT	14.2263	13.8803	3.58e-07
ENST00000361624.2	MT-CO1	1367	14.8753	7.65191	0	UGUAG	18	TGACT	9.28355	7.90806	2.37e-05
ENST00000361624.2	MT-CO1	1367	14.8753	7.65191	0	UGUAG	1217	AGACC	2.605	2.78422	0.000598789
ENST00000361624.2	MT-CO1	1367	14.8753	7.65191	0	UGUAG	635	AGACC	0.4621	0.269198	0.000354423
ENST00000361624.2	MT-CO1	1367	14.8753	7.65191	0	UGUAG	309	TGACT	10.675	9.18547	0.00134842
ENST00000367089.8	DYNLT1	494	10.687	3.19149	0.003623	UGUAG	365	GGACT	19.4514	28.8235	0.00570524
ENST00000367089.8	DYNLT1	494	10.687	3.19149	0.003623	UGUAG	63	AGACT	13.8614	22.6562	0.00131657
ENST00000369014.10	ENSA	940	24.1228	9.65909	4e-06	UGUAG	348	AGACT	30	43.662	0.00417132
ENST00000369014.10	ENSA	940	24.1228	9.65909	4e-06	UGUAG	1169	GGACT	39.881	51.8987	0.00367447
ENST00000369541.4	BCAS2	834	14.9123	0	0.000669	UGUAG	616	GGACT	13.0952	44.6429	0.00259334
ENST00000373316.5	PGK1	1659	13.1288	5.42495	5e-06	UGUAG	1738	AGACA	29.5102	37.4408	0.00120243
ENST00000373316.5	PGK1	1659	13.1288	5.42495	5e-06	UGUAG	1217	AGACA	1.45208	1.39373	0.00888106
ENST00000373768.4	NDUFA8	43	12.8319	1.875	0.000253	GUUCA	613	GGACC	5.90278	19.6629	0.000273384
ENST00000374518.6	BMS1	4090	25.9259	5	0.004124	GUUCA	4083	GGACT	38	59.5238	0.00599178
ENST00000374518.6	BMS1	4090	25.9259	5	0.004124	GUUCA	4101	TGACT	28.2609	61.9048	0.00948825
ENST00000374518.6	BMS1	4090	25.9259	5	0.004124	GUUCA	3927	GGACT	54.2857	97.6744	4.4e-05
ENST00000374518.6	BMS1	4090	25.9259	5	0.004124	GUUCA	3936	GGACT	66.6667	92.1053	0.000477435
ENST00000374980.3	EIF2S2	454	10.3448	1.45631	0.000135	GUUCA	1183	GGACA	32.3894	66.9725	5.09e-16
ENST00000378045.5	FUNDC1	230	29.7872	4.7619	0.005226	GUUCC	614	GGACA	39.5349	82.7586	0.000995515
ENST00000379715.10	EEF1E1	240	19.403	0	0.000377	GUUCA	622	GGACT	25.5034	53.9683	0.00012177
ENST00000379715.10	EEF1E1	240	19.403	0	0.000377	GUUCA	531	AGACT	37.3984	77.9661	1.11e-08
ENST00000380191.9	GDI2	1894	12.7148	2.26244	4e-05	GUUCA	1930	GGACA	27.5132	42.5532	0.00163927
ENST00000380191.9	GDI2	1894	12.7148	2.26244	4e-05	GUUCA	1543	GGACA	15.6425	40.3614	0.000177824
ENST00000380394.9	RPS6	28	13.2557	1.15607	0	GUUCA	740	AGACT	25.4104	30.9735	0.000683261
ENST00000382361.8	FSCN1	2412	21.0169	7.75401	1e-06	UGUAG	1767	GGACT	60.2273	83.9041	7.79e-12
ENST00000382361.8	FSCN1	2412	21.0169	7.75401	1e-06	UGUAG	70	GGACC	0.613497	0.421941	0.00310622
ENST00000395159.7	TIMM9	588	26.4286	0	1.2e-05	GUUCA	692	GGACT	5.51181	23.5294	0.00910674
ENST00000395159.7	TIMM9	588	26.4286	0	1.2e-05	GUUCA	834	TGACT	61.0526	84.2105	0.00367991
ENST00000395159.7	TIMM9	588	26.4286	0	1.2e-05	GUUCA	777	GGACT	44.5378	84	3.22e-07
ENST00000396203.7	RPL14	216	15.8879	0.724638	2e-05	UGUAG	253	GGACC	0.26178	1.23967	0.00925044
ENST00000397298.8	MRPL23	90	17.8218	1.66667	3.1e-05	GUUCC	337	GGACA	71.3287	88.7324	0.000114978
ENST00000401959.6	SNU13	149	18.7008	7.71704	2.4e-05	GUUCA	1313	GGACA	18.8406	44.9664	3.28e-06
ENST00000401959.6	SNU13	149	18.7008	7.71704	2.4e-05	GUUCA	1108	GGACT	29.0076	54.8387	8.59e-05
ENST00000401959.6	SNU13	149	18.7008	7.71704	2.4e-05	GUUCA	75	TGACT	67.1329	80.916	0.00471525
ENST00000401959.6	SNU13	149	18.7008	7.71704	2.4e-05	GUUCA	1299	GGACT	45.1923	80.3571	7.6e-07
ENST00000429772.7	TMEM106C	923	14.7982	4.7619	0.002367	UGUAG	523	AGACT	18.2796	40	0.00891171
ENST00000429772.7	TMEM106C	923	14.7982	4.7619	0.002367	UGUAG	1304	GGACC	32.6203	45.3846	0.00783943
ENST00000435844.3	SMIM26	451	16.9492	3.7037	0.008157	GUUCA	391	GGACT	35.7143	72.9167	2.69e-05
ENST00000435844.3	SMIM26	451	16.9492	3.7037	0.008157	GUUCA	444	GGACT	28.4091	70.1754	5.13e-06
ENST00000436063.7	DNTTIP2	2301	29.1667	1.85185	0.000309	GUUCC	1072	AGACA	27.2727	87.0968	5.14e-05
ENST00000476371.1	MRPS14	452	17.1429	3.75	0.006961	GUUCC	561	AGACA	12.2137	34.4262	0.00123566
ENST00000494664.6	TIMMDC1	838	19.2661	0.826446	2e-06	GUUCA	1041	GGACT	46.8468	73.1343	0.000181552
ENST00000506126.5	RPS3A	310	43.038	8.71212	0	GUUCA	569	AGACA	2.71003	4.81928	0.000894907
ENST00000506126.5	RPS3A	836	15.0898	3.84615	3e-06	GUUCA	569	AGACA	2.71003	4.81928	0.000894907
ENST00000514682.5	RPS3A	419	46.875	12.234	0	GUUCA	438	TGACT	12.4224	22.0588	0.00412165
ENST00000514682.5	RPS3A	945	17.7156	5.34759	3.7e-05	GUUCA	438	TGACT	12.4224	22.0588	0.00412165
ENST00000527446.5	RPS3	236	29.2181	8.88889	0	GUUCA	595	GGACC	12.6289	12.2159	0.00992876
ENST00000527446.5	RPS3	232	19.2149	4.44444	0	UGUAG	595	GGACC	12.6289	12.2159	0.00992876
ENST00000530705.6	TPT1	809	16.7513	4.66356	0	UGUAG	716	AGACA	5.30223	5.97983	8.4e-05
ENST00000530705.6	TPT1	809	16.7513	4.66356	0	UGUAG	973	GGACT	86.4583	91.3208	0.00136004
ENST00000530705.6	TPT1	809	16.7513	4.66356	0	UGUAG	725	GGACT	70.6182	71.3184	0.000434679
ENST00000531188.6	RPS3	245	16.7164	5.57081	0	UGUAG	515	AGACC	4.9113	6.17012	2.13e-09
ENST00000531188.6	RPS3	245	16.7164	5.57081	0	UGUAG	462	GGACA	56.1232	60.2728	0.00759759
ENST00000531188.6	RPS3	249	22.7855	7.02236	0	GUUCA	515	AGACC	4.9113	6.17012	2.13e-09
ENST00000531188.6	RPS3	249	22.7855	7.02236	0	GUUCA	462	GGACA	56.1232	60.2728	0.00759759
ENST00000556760.5	RTRAF	657	45.4545	10.3448	0.002099	GUUCA	725	GGACT	13.4328	14.8936	0.00797633
ENST00000580018.4	TIMM23	934	18.7773	7.21649	0.000878	GUUCC	922	AGACT	27.4854	51.0345	4.77e-06
ENST00000580018.4	TIMM23	934	18.7773	7.21649	0.000878	GUUCC	688	GGACT	16.9811	38.9313	0.00016403
ENST00000580018.4	TIMM23	934	18.7773	7.21649	0.000878	GUUCC	793	GGACA	15.7895	34.5324	0.00129438
ENST00000607357.2	COPS9	138	17.6707	1.5	0	GUUCA	113	GGACT	2.1978	1.2012	0.00861909
ENST00000607357.2	COPS9	138	17.6707	1.5	0	GUUCA	333	AGACT	49.3151	64.8221	0.00266866
ENST00000614830.5	NOP16	802	12.1076	1.66667	0.001862	GUUCA	596	TGACT	37.7193	60	0.00398874
ENST00000648839.1	RPL26	207	11.0689	2.58359	0	GUUCA	159	AGACA	25.0139	29.3375	0.000763168
