## Supplemental Table 18 for "Integrative analysis of nanopore direct RNA sequencing data reveals a role of PUS7-dependent pseudouridylation in regulation of m^6^A and m^5^C modifications"

### Sheet: Table S18
Table
Co-occurrence of PUS7-dependent Ψ and m5C stoichiometry in the same transcripts from BE(2)-C Cells.
Header Information
Header	Description
ENST	ENST ID of the transcript that contains both the Ψ and m5C modifications.
position_Ψ	Position of Ψ in the ENST ID
gene_id	ENSG ID of the transcript that contains both the Ψ and m5C modifications.
transcript_name	Transcript name that contains contains both the Ψ and m5C modifications.
gene_name	Gene name that contains both the Ψ and m5C modifications.
shGFP_Ψ%	estimated percentage of reads of shGFP in a given site that is Ψ modified
shPUS7_Ψ%	estimated percentage of reads in a given site that is modified in Ψ shPUS7-33
p_value_Ψ	probability of differential Ψ level between shGFP and shPUS7
Kmer_Ψ	5 nucleotitdes around the centered Ψ
position_m5C	Position of m5C in the ENST ID
Kmer_m5C	5 nucleotitdes around the centered m5C
shGFP_m5C%	estimated percentage of reads of shGFP in a given site that is m5C modified
shPUS7_m5C%	estimated percentage of reads in a given site that is m5C modified in shPUS7-33
stoichiometry_diff	Difference in m5C stoichiometry between shGFP and shPUS7-33
m5C_pval_U	probability of differential m5C level between shGFP and shPUS7
ENST	position_Ψ	gene_id	transcript_name	gene_name	shGFP_Ψ%	shPUS7_Ψ%	p_value_Ψ	Kmer_Ψ	m5c_position	Kmer_m5C	shGFP_m5C%	shPUS7_m5C%	stoichiometry_diff	m5C_pval_U
ENST00000216122.9	2434	ENSG00000100297.16	MCM5-201	MCM5	55.5556	26.2626	3.6e-05	UGUAG	2302	GACTC	72.973	82.9268	-0.0995386	2.87e-05
ENST00000216122.9	2434	ENSG00000100297.16	MCM5-201	MCM5	55.5556	26.2626	3.6e-05	UGUAG	2310	GACTC	90.1235	94.186	-0.0406259	0.00174881
ENST00000216122.9	2434	ENSG00000100297.16	MCM5-201	MCM5	55.5556	26.2626	3.6e-05	UGUAG	2168	GACTT	55.0725	75	-0.199275	0.0070735
ENST00000216122.9	2434	ENSG00000100297.16	MCM5-201	MCM5	55.5556	26.2626	3.6e-05	UGUAG	372	TGCTG	93.5484	100	-0.0645161	0.00242728
ENST00000216832.9	1812	ENSG00000100941.9	PNN-201	PNN	64	22.9167	9.9e-05	GUUCC	2314	GACTG	59.1837	93.0233	-0.338396	0.000115448
ENST00000216832.9	1812	ENSG00000100941.9	PNN-201	PNN	64	22.9167	9.9e-05	GUUCC	2266	TGCTG	5.76923	3.63636	0.0213287	0.00430842
ENST00000216832.9	1061	ENSG00000100941.9	PNN-201	PNN	41.3793	0	0.000571	GUUCA	2314	GACTG	59.1837	93.0233	-0.338396	0.000115448
ENST00000216832.9	1061	ENSG00000100941.9	PNN-201	PNN	41.3793	0	0.000571	GUUCA	2266	TGCTG	5.76923	3.63636	0.0213287	0.00430842
ENST00000216832.9	1845	ENSG00000100941.9	PNN-201	PNN	43.3962	9.80392	0.000273	GUUCC	2314	GACTG	59.1837	93.0233	-0.338396	0.000115448
ENST00000216832.9	1845	ENSG00000100941.9	PNN-201	PNN	43.3962	9.80392	0.000273	GUUCC	2266	TGCTG	5.76923	3.63636	0.0213287	0.00430842
ENST00000216832.9	1785	ENSG00000100941.9	PNN-201	PNN	29.7872	6.66667	0.009666	GUUCA	2314	GACTG	59.1837	93.0233	-0.338396	0.000115448
ENST00000216832.9	1785	ENSG00000100941.9	PNN-201	PNN	29.7872	6.66667	0.009666	GUUCA	2266	TGCTG	5.76923	3.63636	0.0213287	0.00430842
ENST00000217971.8	1388	ENSG00000101856.10	PGRMC1-201	PGRMC1	22.2222	5	1.4e-05	UGUAG	1262	GACAC	11.0294	22.1239	-0.110945	0.00594685
ENST00000221138.9	1595	ENSG00000104695.13	PPP2CB-201	PPP2CB	21.4724	5.45455	4.2e-05	GUUCA	1514	GACTG	54.8387	78.6408	-0.238021	2.77e-06
ENST00000223136.5	50	ENSG00000214253.9	FIS1-201	FIS1	13.5593	4.74138	0.000872	UGUAG	501	GACTC	4.6832	6.74157	-0.0205838	0.00299707
ENST00000230050.4	51	ENSG00000112306.8	RPS12-201	RPS12	36.9501	7.6087	0	GUUCA	105	TGCTG	53.1313	58.5668	-0.054355	3.8e-05
ENST00000230050.4	51	ENSG00000112306.8	RPS12-201	RPS12	36.9501	7.6087	0	GUUCA	102	TGCTG	66.5895	73	-0.0641047	0.000419779
ENST00000230050.4	51	ENSG00000112306.8	RPS12-201	RPS12	36.9501	7.6087	0	GUUCA	291	TGCTG	96.684	98.2313	-0.0154734	0.00111188
ENST00000230050.4	408	ENSG00000112306.8	RPS12-201	RPS12	23.3202	3.78788	1e-06	UGUAG	105	TGCTG	53.1313	58.5668	-0.054355	3.8e-05
ENST00000230050.4	408	ENSG00000112306.8	RPS12-201	RPS12	23.3202	3.78788	1e-06	UGUAG	102	TGCTG	66.5895	73	-0.0641047	0.000419779
ENST00000230050.4	408	ENSG00000112306.8	RPS12-201	RPS12	23.3202	3.78788	1e-06	UGUAG	291	TGCTG	96.684	98.2313	-0.0154734	0.00111188
ENST00000244061.6	1946	ENSG00000124226.11	RNF114-201	RNF114	15.942	0	0.004536	UGUAG	2283	GACTG	82	97.9167	-0.159167	0.000275301
ENST00000245539.11	879	ENSG00000125445.11	MRPS7-201	MRPS7	18.0064	5.76923	0.000537	UGUAG	618	GACAC	12.7049	32.2917	-0.195867	2.36e-06
ENST00000256442.10	1382	ENSG00000134057.15	CCNB1-201	CCNB1	10.7143	3.90071	0.001956	GUUCA	917	GACTT	40.113	55.4688	-0.153558	0.00496014
ENST00000256442.10	1382	ENSG00000134057.15	CCNB1-201	CCNB1	10.7143	3.90071	0.001956	GUUCA	1293	GACTT	27.8431	37.2263	-0.0938314	0.00192661
ENST00000263672.11	1028	ENSG00000118363.13	SPCS2-201	SPCS2	18.6147	7.69231	0.000806	UGUAG	625	GACAC	30.8642	45.815	-0.149508	0.000840357
ENST00000263672.11	1028	ENSG00000118363.13	SPCS2-201	SPCS2	18.6147	7.69231	0.000806	UGUAG	977	GACTT	3.50877	9.52381	-0.0601504	0.007162
ENST00000266604.7	185	ENSG00000139233.7	LLPH-201	LLPH	27.7778	2.04082	0.000872	GUUCA	445	GACTC	38.4615	85.7143	-0.472527	0.0018715
ENST00000266604.7	185	ENSG00000139233.7	LLPH-201	LLPH	27.7778	2.04082	0.000872	GUUCA	307	GACTC	3.92157	33.3333	-0.294118	0.000104543
ENST00000270142.11	221	ENSG00000142168.15	SOD1-201	SOD1	20	0.446429	0	GUUCA	778	GACTT	2.22222	7.57576	-0.0535354	0.0031365
ENST00000274065.9	824	ENSG00000145425.10	RPS3A-201	RPS3A	16.7792	6.16883	5e-06	GUUCA	240	TGCTG	90.5694	92.1739	-0.0160448	0.00139966
ENST00000274065.9	824	ENSG00000145425.10	RPS3A-201	RPS3A	16.7792	6.16883	5e-06	GUUCA	829	GACTT	16.2757	19.6804	-0.0340474	1.88e-06
ENST00000274065.9	824	ENSG00000145425.10	RPS3A-201	RPS3A	16.7792	6.16883	5e-06	GUUCA	613	GACAT	3.22794	3.81503	-0.00587087	2.64e-06
ENST00000274065.9	298	ENSG00000145425.10	RPS3A-201	RPS3A	40.1795	14.0684	0	GUUCA	240	TGCTG	90.5694	92.1739	-0.0160448	0.00139966
ENST00000274065.9	298	ENSG00000145425.10	RPS3A-201	RPS3A	40.1795	14.0684	0	GUUCA	829	GACTT	16.2757	19.6804	-0.0340474	1.88e-06
ENST00000274065.9	298	ENSG00000145425.10	RPS3A-201	RPS3A	40.1795	14.0684	0	GUUCA	613	GACAT	3.22794	3.81503	-0.00587087	2.64e-06
ENST00000276585.9	97	ENSG00000147586.10	MRPS28-201	MRPS28	12.5926	0	0.008637	UGUAG	542	GACTC	14.2857	37.8378	-0.235521	0.00201918
ENST00000280557.11	2106	ENSG00000139726.11	DENR-201	DENR	18.3333	1.04167	0.000108	GUUCA	2338	GACAC	44.9438	70.1754	-0.252316	0.00215561
ENST00000284971.8	252	ENSG00000154723.13	ATP5PF-201	ATP5PF	28.6364	4.56522	0	GUUCA	42	GACTG	29.912	40	-0.10088	0.00759378
ENST00000284971.8	252	ENSG00000154723.13	ATP5PF-201	ATP5PF	28.6364	4.56522	0	GUUCA	317	GACAT	19.3473	33.7165	-0.143692	0.000627274
ENST00000300030.8	277	ENSG00000166797.11	CIAO2A-201	CIAO2A	11.7834	1.37931	0.000406	GUUCA	626	GACTC	17.2078	33.3333	-0.161255	0.00440347
ENST00000301587.9	142	ENSG00000167863.12	ATP5PD-201	ATP5PD	14.7959	6.66667	0.000648	GUUCC	90	GACTG	84.29	73.5099	0.107801	0.0059883
ENST00000301587.9	291	ENSG00000167863.12	ATP5PD-201	ATP5PD	15.493	3.98773	0	GUUCC	90	GACTG	84.29	73.5099	0.107801	0.0059883
ENST00000306984.8	525	ENSG00000168303.9	MPLKIP-201	MPLKIP	20.6349	6.59341	0.004762	UGUAG	689	GACTT	24.5033	47.619	-0.231157	0.00181537
ENST00000331244.10	1098	ENSG00000108010.12	GLRX3-201	GLRX3	22.2222	7.97101	0.000681	GUUCA	667	GACTT	30.2817	50.7692	-0.204875	0.00459652
ENST00000339399.5	1113	ENSG00000136938.9	ANP32B-201	ANP32B	10.7317	3.0837	0.002888	GUUCC	1018	GACTG	73.1092	87.2881	-0.141789	0.00346793
ENST00000339399.5	1003	ENSG00000136938.9	ANP32B-201	ANP32B	18.1319	3.86473	1e-05	GUUCA	1018	GACTG	73.1092	87.2881	-0.141789	0.00346793
ENST00000358666.7	42	ENSG00000198258.11	UBL5-201	UBL5	20.5882	4.46429	0.000291	GUUCA	503	GACTT	14	28.5714	-0.145714	0.00346601
ENST00000361624.2	1367	ENSG00000198804.2	MT-CO1-201	MT-CO1	14.8753	7.65191	0	UGUAG	900	GACAC	14.6977	15.8682	-0.0117049	3.11e-15
ENST00000361624.2	1367	ENSG00000198804.2	MT-CO1-201	MT-CO1	14.8753	7.65191	0	UGUAG	310	GACTC	8.54803	5.4099	0.0313814	2.96e-21
ENST00000361624.2	1367	ENSG00000198804.2	MT-CO1-201	MT-CO1	14.8753	7.65191	0	UGUAG	970	GACTC	8.36077	6.17018	0.0219059	2.13e-10
ENST00000361624.2	1367	ENSG00000198804.2	MT-CO1-201	MT-CO1	14.8753	7.65191	0	UGUAG	1007	TGCTG	38.5351	40.8327	-0.0229758	0.000874317
ENST00000367089.8	494	ENSG00000146425.11	DYNLT1-203	DYNLT1	10.687	3.19149	0.003623	UGUAG	366	GACTG	45.8599	64.8	-0.189401	5.13e-05
ENST00000367242.4	1534	ENSG00000163444.12	TMEM183A-201	TMEM183A	10.2679	1.94805	0.003351	UGUAG	1061	GACAT	4.81928	8.84956	-0.0403028	0.00178336
ENST00000367549.4	1661	ENSG00000135829.17	DHX9-201	DHX9	14.7541	2.10526	0.007126	UGUAG	3237	GACAT	0.934579	2.38095	-0.0144637	0.00922748
ENST00000369014.10	940	ENSG00000143420.19	ENSA-208	ENSA	24.1228	9.65909	4e-06	UGUAG	314	GACTC	20.8696	35.5263	-0.146568	0.000201878
ENST00000370355.3	5220	ENSG00000099194.6	SCD-201	SCD	13.4048	3.05677	4.8e-05	GUUCA	4735	TGCTG	12.1951	18.6441	-0.0644895	0.00434986
ENST00000373316.5	1659	ENSG00000102144.15	PGK1-201	PGK1	13.1288	5.42495	5e-06	UGUAG	1869	TGCTG	92.4528	71.4286	0.210243	0.00642502
ENST00000374518.6	4090	ENSG00000165733.8	BMS1-201	BMS1	25.9259	5	0.004124	GUUCA	4084	GACTG	43.1818	77.1429	-0.33961	0.00746677
ENST00000374518.6	4090	ENSG00000165733.8	BMS1-201	BMS1	25.9259	5	0.004124	GUUCA	4102	GACTT	50	76.4706	-0.264706	0.00466797
ENST00000374518.6	4090	ENSG00000165733.8	BMS1-201	BMS1	25.9259	5	0.004124	GUUCA	3928	GACTG	73.5294	97.7273	-0.241979	0.00172056
ENST00000374980.3	454	ENSG00000125977.7	EIF2S2-201	EIF2S2	10.3448	1.45631	0.000135	GUUCA	1015	GACAC	5.79965	12.5	-0.0670035	0.00360465
ENST00000380191.9	1894	ENSG00000057608.17	GDI2-203	GDI2	12.7148	2.26244	4e-05	GUUCA	1544	GACAC	65.2174	73.3333	-0.0811594	0.00356393
ENST00000380394.9	28	ENSG00000137154.13	RPS6-204	RPS6	13.2557	1.15607	0	GUUCA	741	GACTT	46.4619	55.5556	-0.0909361	3.94e-05
ENST00000380591.8	457	ENSG00000145741.17	BTF3-202	BTF3	12.8866	0.884956	0.000603	GUUCA	989	GACAC	25.6881	35.7576	-0.100695	0.00427442
ENST00000382361.8	2412	ENSG00000075618.18	FSCN1-201	FSCN1	21.0169	7.75401	1e-06	UGUAG	643	GACTC	47.1264	33.0645	0.140619	0.00984161
ENST00000382361.8	2412	ENSG00000075618.18	FSCN1-201	FSCN1	21.0169	7.75401	1e-06	UGUAG	1768	GACTC	62.7803	84.5588	-0.217786	1.11e-12
ENST00000395159.7	588	ENSG00000100575.14	TIMM9-202	TIMM9	26.4286	0	1.2e-05	GUUCA	778	GACTC	68.5185	90.1961	-0.216776	9.72e-06
ENST00000395159.7	588	ENSG00000100575.14	TIMM9-202	TIMM9	26.4286	0	1.2e-05	GUUCA	835	GACTG	62.5	87.1795	-0.246795	0.00465432
ENST00000401959.6	149	ENSG00000100138.15	SNU13-202	SNU13	18.7008	7.71704	2.4e-05	GUUCA	1109	GACTC	5.21739	19.1919	-0.139745	3.99e-06
ENST00000401959.6	149	ENSG00000100138.15	SNU13-202	SNU13	18.7008	7.71704	2.4e-05	GUUCA	1300	GACTT	54.9451	83.5165	-0.285714	3.59e-05
ENST00000401959.6	149	ENSG00000100138.15	SNU13-202	SNU13	18.7008	7.71704	2.4e-05	GUUCA	1314	GACAC	78.3784	88.9764	-0.10598	0.00095874
ENST00000421017.6	916	ENSG00000182718.18	ANXA2-203	ANXA2	16.3934	1.5748	0.000353	GUUCA	964	GACTC	8.06452	11.1111	-0.0304659	0.00692108
ENST00000426013.7	1045	ENSG00000185787.15	MORF4L1-203	MORF4L1	14.7493	2.83688	1e-06	GUUCA	641	GACTG	11.3565	3.96476	0.0739171	0.00011855
ENST00000429772.7	923	ENSG00000134291.12	TMEM106C-202	TMEM106C	14.7982	4.7619	0.002367	UGUAG	524	GACTC	9.09091	17.9104	-0.0881954	0.0087122
ENST00000432648.8	2159	ENSG00000174574.16	AKIRIN1-202	AKIRIN1	27.1605	8.33333	0.00296	GUUCA	1382	GACTC	26.6667	64.2857	-0.37619	0.00573734
ENST00000435844.3	451	ENSG00000232388.5	SMIM26-202	SMIM26	16.9492	3.7037	0.008157	GUUCA	392	GACTG	68.75	92.9825	-0.242325	0.000481637
ENST00000435844.3	451	ENSG00000232388.5	SMIM26-202	SMIM26	16.9492	3.7037	0.008157	GUUCA	445	GACTT	61.6438	91.6667	-0.300228	1.62e-06
ENST00000436063.7	2301	ENSG00000067334.14	DNTTIP2-202	DNTTIP2	29.1667	1.85185	0.000309	GUUCC	1073	GACAT	27.2727	85.1852	-0.579125	0.000772531
ENST00000439211.7	3249	ENSG00000228716.7	DHFR-201	DHFR	15.1515	0	0.00029	GUUCA	2910	GACTC	10.8108	36.8421	-0.260313	0.00816051
ENST00000439211.7	3249	ENSG00000228716.7	DHFR-201	DHFR	15.1515	0	0.00029	GUUCA	3826	GACTT	4.7619	22.8571	-0.180952	0.00832572
ENST00000476371.1	452	ENSG00000120333.4	MRPS14-202	MRPS14	17.1429	3.75	0.006961	GUUCC	604	GACTT	52.8736	75.8621	-0.229885	0.00651424
ENST00000476371.1	452	ENSG00000120333.4	MRPS14-202	MRPS14	17.1429	3.75	0.006961	GUUCC	562	GACAT	34.6154	55.1724	-0.20557	0.00898982
ENST00000494664.6	838	ENSG00000113845.10	TIMMDC1-208	TIMMDC1	19.2661	0.826446	2e-06	GUUCA	1042	GACTG	82.3529	94.9367	-0.125838	0.000198769
ENST00000514682.5	419	ENSG00000145425.10	RPS3A-212	RPS3A	46.875	12.234	0	GUUCA	361	TGCTG	90.493	88.6792	0.0181371	0.00405893
ENST00000514682.5	945	ENSG00000145425.10	RPS3A-212	RPS3A	17.7156	5.34759	3.7e-05	GUUCA	361	TGCTG	90.493	88.6792	0.0181371	0.00405893
ENST00000524851.5	224	ENSG00000149273.15	RPS3-203	RPS3	26.6304	7.52688	0.000343	GUUCA	217	TGCTG	74.8691	84.9315	-0.100624	0.00833243
ENST00000530705.6	809	ENSG00000133112.17	TPT1-212	TPT1	16.7513	4.66356	0	UGUAG	710	GACTT	38.369	44.8214	-0.0645244	9.66e-05
ENST00000530705.6	809	ENSG00000133112.17	TPT1-212	TPT1	16.7513	4.66356	0	UGUAG	974	GACTG	90.9091	97.4074	-0.0649832	0.00442478
ENST00000531188.6	249	ENSG00000149273.15	RPS3-217	RPS3	22.7855	7.02236	0	GUUCA	242	TGCTG	74.2243	80.3067	-0.0608247	1.68e-05
ENST00000531188.6	249	ENSG00000149273.15	RPS3-217	RPS3	22.7855	7.02236	0	GUUCA	239	GACTG	28.1074	23.1268	0.0498057	2.75e-05
ENST00000531188.6	245	ENSG00000149273.15	RPS3-217	RPS3	16.7164	5.57081	0	UGUAG	242	TGCTG	74.2243	80.3067	-0.0608247	1.68e-05
ENST00000531188.6	245	ENSG00000149273.15	RPS3-217	RPS3	16.7164	5.57081	0	UGUAG	239	GACTG	28.1074	23.1268	0.0498057	2.75e-05
ENST00000557016.6	649	ENSG00000100632.11	ERH-203	ERH	47.6712	39.0203	0.001956	GUUCC	85	TGCTG	34.0426	43.9114	-0.0986889	0.00114478
ENST00000557016.6	444	ENSG00000100632.11	ERH-203	ERH	13.069	3.98551	0	UGUAG	85	TGCTG	34.0426	43.9114	-0.0986889	0.00114478
ENST00000580018.4	934	ENSG00000265354.4	TIMM23-201	TIMM23	18.7773	7.21649	0.000878	GUUCC	923	GACTG	25.4054	48.9796	-0.235742	4.39e-05
ENST00000607357.2	138	ENSG00000172428.11	COPS9-205	COPS9	17.6707	1.5	0	GUUCA	334	GACTG	52.6316	71.0526	-0.184211	6.92e-05
